# Molecular signatures of genetically defined jugular nociceptors and their responses to allergic airway inflammation

**DOI:** 10.64898/2026.09.24.753851

**Authors:** Yiqi Wang, Katy Lawson, Ryan Stewart, Shizhen Tang, Shuang Wu, Margaret Y Chang, Vishnu V Yella, Haylie L. Ramsey, Jingjing Yang, Liang Han

## Abstract

**Rationale:** Vagal sensory neurons are molecularly and functionally diverse, and they play critical roles in visceral sensation and homeostasis. The vagal system is anatomically divided into jugular and nodose ganglia, which exhibit distinct peripheral innervation patterns and physiological functions. Although recent transcriptomic studies have characterized nodose neuronal subtypes in detail, the molecular profiles of jugular sensory neurons remain poorly defined.

**Objectives:** To define the molecular profiles of genetically identified jugular sensory neurons and determine the transcriptional responses of jugular and nodose airway afferents to allergic airway inflammation.

**Methods:** We performed deep transcriptomic profiling of two genetically defined jugular nociceptor populations, MrgprC11⁺ and MrgprD⁺ neurons, and compared them with airway-innervating P2ry1⁺ nodose neurons and Phox2b⁺ nodose neurons. We further examined transcriptional changes of MrgprC11⁺ and P2ry1⁺ neurons following OVA-induced allergic airway inflammation.

**Measurements and Main Results:** Transcriptomic analyses revealed distinct molecular signatures of jugular nociceptive neurons and identified subtype-specific genes across diverse functional categories. Following OVA challenge, MrgprC11⁺ and P2ry1⁺ neurons exhibited strikingly divergent transcriptional responses. More than 400 genes that were differentially expressed in both neuronal populations were regulated in opposite directions. GO enrichment analysis suggested that MrgprC11⁺ jugular neurons adopted a metabolically restrained state with reduced translation and bioenergetic activities, whereas P2ry1⁺ nodose neurons exhibited metabolically active state with enhanced translation and bioenergetic activities.

**Conclusions:** These findings provide new insight into vagal sensory neuron diversity and reveal distinct transcriptional adaptations of jugular and nodose airway afferents during allergic inflammation.
