## Supplementary material for "Molecular signatures of genetically defined jugular nociceptors and their responses to allergic airway inflammation": Table S1

### Sheet: Description
Table S1. Functional gene expression across different neuronal populations
Absolute TPM expression of sensory gene panels across FACS-purified jugular/nodose vagal sensory neuron populations.
Sheet Name	Description
Heatmap1_Sensory_Panel_absTPM	General sensory gene panel (mechanotransduction, thermosensation, acid-sensing, purinergic signaling, Mrgpr family, ion channels, neuropeptides, etc.) -- absolute TPM per sample, MrgprC11+, MrgprD+, and P2ry1+ populations, control condition, 3 replicates each.
Heatmap2_Airway_Sensing_Panel	Airway-specific sensing gene panel (nicotinic receptors, CO2-sensing, hypoxia-response, bacterial pattern-recognition genes) -- absolute TPM per sample, MrgprC11+ and P2ry1+ populations, control condition, 3 replicates each.

### Sheet: Heatmap1_Sensory_Panel_absTPM
Symbol	Block	MrgC11-Ctrl-1	MrgC11-Ctrl-2	MrgC11-Ctrl-3	MrgD-Ctrl-1	MrgD-Ctrl-2	MrgD-Ctrl-3	P2ry1-Ctrl-1	P2ry1-Ctrl-2	P2ry1-Ctrl-3
Piezo1	Mechanical	0.417102	1.16172	0.061154	0.286595	0.120133	0.183831	3.84684	5.22257	8.46522
Piezo2	Mechanical	1.50795	4.82393	4.73834	10.7042	10.9184	11.4739	0.076386	2.48965	0
Tmc3	Mechanical	0.195483	0.285164	0.028302	0.280376	0.294944	0.524198	41.9162	32.2185	6.73321
Trpa1	Thermal	175.04	158.856	163.477	154.363	132.082	156.783	99.5317	74.7249	242.866
Trpv1	Thermal	96.6242	99.4661	104.985	7.506	5.33745	7.64536	78.355	46.0132	137.178
Trpv2	Thermal	27.236	21.8294	21.788	22.8077	16.6218	27.1539	54.7027	40.3549	63.7016
Asic1	Acid Sensing	2.02696	1.864	2.79904	0.0734888	0.223925	0.130165	0.738851	0.692202	2.03081
Asic2	Acid Sensing	24.2284	27.5812	27.6948	23.3221	23.9858	28.1524	2.81217	5.4767	5.44618
Asic3	Acid Sensing	5.4802	12.0213	19.1419	0.783415	0.606251	0.685237	16.083	19.2205	18.7762
Gpr65	Acid Sensing	2.86359	11.8956	6.99238	0.407758	0.354989	0.240744	0.032067	1.68978	0
Gpr68	Acid Sensing	7.58137	2.68834	9.288	0.0441918	0.0256486	0.104365	0	0	0
Kcnk3	Acid Sensing	4.19491	4.35127	4.33252	0.0530465	0.0923633	0.167035	8.33175	9.60234	7.05007
P2rx2	ATP Receptors	25.4038	25.5272	14.9746	3.60535	2.14007	2.51565	567.708	572.258	573.858
P2rx3	ATP Receptors	37.5775	38.8266	32.3632	194.162	155.243	204.103	188.354	160.113	143.358
P2rx5	ATP Receptors	1.9159	1.63997	1.43082	0.0880638	0.230002	0	0	0.027462	0
P2ry1	ATP Receptors	5.85005	7.00622	9.97181	6.85675	5.0066	6.19092	18.0645	24.7273	12.8764
P2ry14	ATP Receptors	12.1217	8.82965	10.0942	0.448182	0.348674	0.585521	6.52909	6.29095	6.62001
P2ry2	ATP Receptors	9.46201	8.47755	10.4833	0.161125	0.140274	0.803317	3.43159	3.78515	3.84056
Htr3a	Serotonin Receptors	54.5373	85.8155	60.2741	1.92383	2.20377	2.23184	1451.75	1160.56	1142.02
Htr3b	Serotonin Receptors	15.1488	23.0348	18.3866	5.42372	5.55957	5.75021	193.664	150.449	140.184
Htr4	Serotonin Receptors	2.51697	2.59604	1.88478	7.7137	7.83782	8.82938	0	0	0
Htr5b	Serotonin Receptors	2.80682	4.8191	3.44529	10.0279	7.40166	9.18115	2.90623	1.37131	0
Hrh1	Histamine Receptors	5.74509	17.9863	7.08535	0.331773	0.577675	0.335797	0	0	0.36722
Hrh2	Histamine Receptors	4.42652	4.03162	3.49408	0.213223	0.309382	0.195826	0	0	0
Lpar1	LPA Receptors	52.8706	45.7062	44.3596	2.31124	3.03961	2.98077	8.87802	14.0961	15.1032
Lpar3	LPA Receptors	9.48564	13.224	10.7911	220.157	201.205	228.194	15.8983	13.5752	23.417
S1pr1	S1P Receptors	5.04151	3.66293	4.89983	1.38485	1.92902	1.85329	2.92781	1.72462	0.297067
S1pr2	S1P Receptors	1.70624	0.973422	1.19443	0.63504	0.575894	0.52074	0.798748	0.134635	0.199749
S1pr3	S1P Receptors	7.87514	11.7787	20.639	0.614355	0.699419	1.45088	133.269	91.8609	214.128
Ptger1	Prostaglandin E Receptors	6.3467	3.38902	6.60966	7.5533	5.41537	9.0027	1.81655	1.25266	1.14911
Ptger2	Prostaglandin E Receptors	1.45537	1.38123	1.57088	2.53843	1.8917	2.30202	15.7985	15.1557	12.7386
Ptger3	Prostaglandin E Receptors	1.35786	2.52829	2.84153	8.21329	7.36022	9.99758	0.927972	0.453583	0
Ptger4	Prostaglandin E Receptors	8.76775	8.42133	7.58645	9.81912	8.72794	8.3416	24.6844	16.1205	22.9372
Mrgpra1	Mrgprs	3.96959	5.65219	4.82815	5.91254	5.73807	6.63826	0	0.354501	0
Mrgpra2a	Mrgprs	83.3495	93.6232	91.1085	92.1042	93.1418	92.9918	0.655085	13.5087	10.3282
Mrgpra2b	Mrgprs	176.05	178.857	173.963	225.854	238.263	248.054	2.24202	22.7871	9.49355
Mrgpra3	Mrgprs	1141.06	1264.92	1031.92	107.248	107.831	106.607	0	0	0
Mrgpra4	Mrgprs	1.22132	1.75727	1.50636	0.167524	0	0	0	0	0
Mrgpra6	Mrgprs	0	0.04863	0	0.966603	0.504908	0.760921	0	0.007859	0
Mrgpra9	Mrgprs	2.14723	0.922988	1.46981	1.7101	1.81964	2.54285	0	0.013986	0.017717
Mrgprb4	Mrgprs	97.7225	136.952	120.245	6.48829	13.0295	13.348	0	0	0
Mrgprb5	Mrgprs	26.7967	24.3448	26.6882	66.7111	72.5088	70.6881	0	0	0
Mrgprb8	Mrgprs	0	0	0	0.187812	0.490521	0.369619	0	0	0
MrgprC11	Mrgprs	53.7651	54.5404	44.3589	2.68109	4.04582	2.392	0	0.081577	0
Mrgprd	Mrgprs	8.17901	28.7552	23.1085	245.293	200.497	254.832	0	0	0
Scn9a	Voltage-gated Na Channels	37.2308	78.3881	38.8929	49.9374	48.4205	51.128	41.7835	40.4708	45.0236
Scn10a	Voltage-gated Na Channels	112.787	115.967	114.677	96.8382	92.9847	105.276	36.0755	26.1067	62.2036
Scn11a	Voltage-gated Na Channels	77.7638	79.5216	83.0668	75.4073	72.8467	81.6587	30.0769	22.2554	33.4441
Slc17a6	Glutamate Transporters	111.368	128.848	120.898	86.5488	79.0045	90.274	139.211	150.796	153.119
Slc17a7	Glutamate Transporters	0	0	0.054	0	0	0	0.021685	1.06314	0
Th	Dopamine/NE Synthesis	15.3586	17.7553	8.91941	0.62453	1.00974	1.01839	32.2835	29.465	30.8888
Ddc	Dopamine/NE Synthesis	0.0313	0	0	0.189117	0.0823215	0.260531	44.3193	109.99	0.947132
Slc18a2	Dopamine/NE Synthesis	4.41517	4.7692	7.03431	6.41821	7.83672	8.03949	4.60837	7.09654	9.14526
Nos1	NO Synthesis	9.01194	13.0975	13.6467	0.0851141	0.0987991	0.0744475	10.59	6.38648	3.87756
Adcyap1	Neuropeptides	158.113	157.64	188.858	2.76415	3.11135	3.18702	44.9527	59.6546	111.149
Agrp	Neuropeptides	25.2708	31.8506	19.3783	2.29027	3.26271	0.819511	25.9823	9.64692	0
Avp	Neuropeptides	0.224895	0	0.305142	0	0	0	0.744724	0.449158	0.992449
Calca	Neuropeptides	20085	18028.9	19797.3	2574.66	2633.41	2681.17	737.605	225.926	1200.17
Calcb	Neuropeptides	1961.15	1661.68	1931.42	2879.28	2998.03	2944.98	87.359	93.5293	176.359
Cartpt	Neuropeptides	84.6081	83.1931	100.233	6.85425	11.575	10.2064	386.433	758.604	584.76
Cck	Neuropeptides	0.715848	2.37218	1.44985	0.323238	0	0.190842	0	0	0
Gal	Neuropeptides	1356.09	849.806	1007.92	26.7656	31.2244	21.7023	9.38866	16.5352	0
Nmb	Neuropeptides	954.797	898.513	958.713	1183.03	1216.56	1098.37	91.1825	67.1442	198.698
Nms	Neuropeptides	0.86838	0.557376	0.879456	2.21237	1.28404	2.15627	0	0	0
Nmu	Neuropeptides	0.15672	0.168598	0	1.0189	0.443522	1.80471	0	0	0
Nppa	Neuropeptides	0.242291	0.260851	0	0.48766	1.06138	0.863755	0	0.462464	0
Nppb	Neuropeptides	0.332303	0.357487	1.1257	15.1231	16.9277	16.1568	0	0	15.8546
Sst	Neuropeptides	1.79978	0	11.1143	30.4229	29.0326	34.5422	10.1069	1.45714	0
Tac1	Neuropeptides	6127.88	5976.22	6758.5	582.973	619.759	560.208	0	1.00073	6.09108
Vip	Neuropeptides	0	0	0	0	0	0	74.2688	340.33	208.41

### Sheet: Heatmap2_Airway_Sensing_Panel
Symbol	Block	MrgC11-Ctrl-1	MrgC11-Ctrl-2	MrgC11-Ctrl-3	P2ry1-Ctrl-1	P2ry1-Ctrl-2	P2ry1-Ctrl-3
Chrna3	Nicotinic Receptors (Chrna/Chrnb)	48.459	60.4093	52.8666	95.3636	72.2946	97.4279
Chrna6	Nicotinic Receptors (Chrna/Chrnb)	58.4047	48.8081	61.9012	12.052	4.79254	7.26255
Chrna7	Nicotinic Receptors (Chrna/Chrnb)	2.30458	2.58917	1.11378	0	0.176379	0
Chrnb3	Nicotinic Receptors (Chrna/Chrnb)	27.7642	30.8525	28.4895	5.34375	1.34643	1.09407
Chrnb4	Nicotinic Receptors (Chrna/Chrnb)	21.7727	20.3774	18.0819	47.7059	34.8822	62.1743
Car13	CO2 Sensing	0.112514	0.607216	0.661362	8.90561	13.2532	15.1452
Car2	CO2 Sensing	1.91829	1.78168	2.51705	11.5332	17.5848	13.6803
Car8	CO2 Sensing	67.9693	68.4335	55.4863	0.452471	0.154366	0.594606
Egln1	Hypoxia Sensing	4.62692	4.71431	5.82938	1.90819	1.58582	4.38069
Egln2	Hypoxia Sensing	24.8536	25.1436	24.3332	40.9606	29.5697	60.2612
Naip1	Bacteria Sensing (Pattern Recognition)	0.213741	0.227402	0.418687	1.90459	2.33767	3.43574
Nod1	Bacteria Sensing (Pattern Recognition)	1.04838	1.008	0.99608	2.86913	1.31961	3.28201
Tlr4	Bacteria Sensing (Pattern Recognition)	0.430619	1.02064	1.73181	0.023325	0.085041	0.231399
