## Supplementary material for "Molecular signatures of genetically defined jugular nociceptors and their responses to allergic airway inflammation": Table S2

### Sheet: Description
Table S2. Cytokine/chemokine receptor and ligand gene lists
Cytokine/chemokine receptor gene set and matching ligand set, cross-referenced against jugular sensory neuron and the Tabula Muris lung single-cell atlas.
Sheet Name	Description
Receptor_FullList_Jugular_CtrlO	Receptor expression (TPM) across MrgprC11 and P2ry1 control condition.
ReceptorPartner_LungAtlas_long	Receptor expression across lung cell types -- mean expression, ratio-to-max, and percent of cells expressing (Tabula Muris lung atlas).
Cytokine_FullList_Jugular_CtrlO	Cytokine ligand expression (TPM) across MrgprC11 and P2ry1 control condition.
CytokineLigand_LungAtlas_Recept	Cytokine ligand expression across lung cell types -- mean expression, ratio-to-max, and percent of cells expressing (Tabula Muris lung atlas).

### Sheet: Receptor_FullList_Jugular_CtrlO
gene	ensembl_id	MrgC11_Ctrl	P2ry1_Ctrl
Adora1	ENSMUSG00000042429	3.6315	10.1149
Adora2a	ENSMUSG00000020178	1.1168	12.8809
Adora2b	ENSMUSG00000018500	41.5319	0
Adora3	ENSMUSG00000000562	0.0158	0
Ccr1	ENSMUSG00000025804	0	0
Ccr10	ENSMUSG00000044052	0.3207	3.4512
Ccr1l1	ENSMUSG00000064039	0.0798	0
Ccr2	ENSMUSG00000049103	0.1931	0
Ccr3	ENSMUSG00000035448	0	0.0063
Ccr4	ENSMUSG00000047898	0	0
Ccr5	ENSMUSG00000079227	0.0019	0.1418
Ccr6	ENSMUSG00000040899	0	0
Ccr7	ENSMUSG00000037944	0.1129	0.1314
Ccr8	ENSMUSG00000042262	0	0
Ccr9	ENSMUSG00000029530	0	0
Ccrl2	ENSMUSG00000043953	0.5466	1.5112
Cd27	ENSMUSG00000030336	0.5125	0.0217
Cd40	ENSMUSG00000017652	0	0
Csf1r	ENSMUSG00000024621	0.1015	0
Csf2ra	ENSMUSG00000059326	4.7578	7.1511
Csf2rb	ENSMUSG00000071713	0	0
Csf2rb2	ENSMUSG00000071714	0	0
Csf3r	ENSMUSG00000028859	0	0
Cx3cr1	ENSMUSG00000052336	0.0096	0
Cxcr1	ENSMUSG00000048480	0	0
Cxcr2	ENSMUSG00000026180	0.0059	0.0089
Cxcr3	ENSMUSG00000050232	0	0
Cxcr4	ENSMUSG00000045382	0.2293	0.7415
Cxcr5	ENSMUSG00000047880	0	0
Cxcr6	ENSMUSG00000048521	0	0
Cysltr1	ENSMUSG00000052821	0	0
Cysltr2	ENSMUSG00000033470	27.1571	60.8281
Eda2r	ENSMUSG00000034457	0	0
F2r	ENSMUSG00000048376	2.8217	147.73
F2rl1	ENSMUSG00000021678	0.0214	0
F2rl2	ENSMUSG00000021675	372.596	305.559
F2rl3	ENSMUSG00000050147	0.7214	0.4286
Fas	ENSMUSG00000024778	1.4104	2.3961
Hrh1	ENSMUSG00000053004	10.2722	0.1224
Hrh2	ENSMUSG00000034987	3.9841	0
Hrh3	ENSMUSG00000039059	0.7635	0.7783
Hrh4	ENSMUSG00000037346	0	0
Htr1a	ENSMUSG00000021721	0.4151	0
Htr1b	ENSMUSG00000049511	1.92	0.1996
Htr1d	ENSMUSG00000070687	0.3715	1.1729
Htr1f	ENSMUSG00000050783	0.2957	0.0709
Htr2a	ENSMUSG00000034997	1.5156	0.0352
Htr2b	ENSMUSG00000026228	0.1019	0
Htr2c	ENSMUSG00000041380	0	0
Htr3a	ENSMUSG00000032269	66.8756	1251.44
Htr3b	ENSMUSG00000008590	18.8568	161.433
Htr4	ENSMUSG00000026322	2.3326	0
Htr5a	ENSMUSG00000039106	1.2312	0.5713
Htr5b	ENSMUSG00000050534	3.6904	1.4258
Htr6	ENSMUSG00000028747	0.0434	1.2391
Htr7	ENSMUSG00000024798	0.0147	0
Ifnar1	ENSMUSG00000022967	7.7813	4.5072
Ifnar2	ENSMUSG00000022971	35.3766	36.6868
Ifngr1	ENSMUSG00000020009	27.3038	17.8721
Ifngr2	ENSMUSG00000022965	22.8836	19.3207
Il10ra	ENSMUSG00000032089	0.1741	0.3259
Il10rb	ENSMUSG00000022969	123.953	162.805
Il11ra1	ENSMUSG00000073889	4.4717	9.6222
Il11ra2	ENSMUSG00000078735	0.0403	0.3168
Il12rb1	ENSMUSG00000000791	0	0
Il12rb2	ENSMUSG00000018341	0.0532	0
Il13ra1	ENSMUSG00000017057	16.5468	22.6524
Il13ra2	ENSMUSG00000031289	0.0103	0
Il15ra	ENSMUSG00000023206	14.7155	7.0249
Il17ra	ENSMUSG00000002897	0.171	0.1545
Il17rb	ENSMUSG00000015966	0.0686	0.2863
Il17rc	ENSMUSG00000030281	0.3949	6.4065
Il17rd	ENSMUSG00000040717	0.2531	0.0233
Il17re	ENSMUSG00000043088	0.2128	1.2048
Il18r1	ENSMUSG00000026070	0	0
Il18rap	ENSMUSG00000026068	0	0.1384
Il1r1	ENSMUSG00000026072	0.63	0.5536
Il1r2	ENSMUSG00000026073	0.3432	2.1153
Il1rap	ENSMUSG00000022514	1.7356	1.203
Il1rapl1	ENSMUSG00000052372	0.7143	0.0489
Il1rapl2	ENSMUSG00000059203	0.0486	0
Il1rl1	ENSMUSG00000026069	0	0
Il1rl2	ENSMUSG00000070942	0	0
Il1rn	ENSMUSG00000026981	0.1263	0
Il20ra	ENSMUSG00000020007	0	0
Il20rb	ENSMUSG00000044244	0	0.0929
Il21r	ENSMUSG00000030745	0	0
Il22ra1	ENSMUSG00000037157	0.0039	0.1365
Il22ra2	ENSMUSG00000039760	0	0
Il23r	ENSMUSG00000049093	0	0
Il27ra	ENSMUSG00000005465	0	0.0451
Il2ra	ENSMUSG00000026770	0	0
Il2rb	ENSMUSG00000068227	0	0
Il2rg	ENSMUSG00000031304	18.5763	0.7918
Il31ra	ENSMUSG00000050377	3.9259	4.4449
Il3ra	ENSMUSG00000068758	0.57	1.4645
Il4ra	ENSMUSG00000030748	10.4184	2.3599
Il5ra	ENSMUSG00000005364	0	0
Il6ra	ENSMUSG00000027947	0	0
Il6st	ENSMUSG00000021756	28.3026	7.233
Il7r	ENSMUSG00000003882	0	0
Il9r	ENSMUSG00000020279	0.0097	0
Lifr	ENSMUSG00000054263	89.2587	34.0318
Lpar1	ENSMUSG00000038668	47.6455	12.6924
Lpar2	ENSMUSG00000031861	0.0074	0
Lpar3	ENSMUSG00000036832	11.1669	17.6302
Lpar4	ENSMUSG00000049929	0.2338	0.1658
Lpar5	ENSMUSG00000067714	0.0996	0.1141
Ltb4r1	ENSMUSG00000046908	0.0055	0
Ltb4r2	ENSMUSG00000040432	0	0
Ltbr	ENSMUSG00000030339	1.1628	13.7117
Ngfr	ENSMUSG00000000120	15.5717	36.8495
Ntrk1	ENSMUSG00000028072	142.699	3.7294
Osmr	ENSMUSG00000022146	34.6767	0.0829
P2rx1	ENSMUSG00000020787	0	0
P2rx2	ENSMUSG00000029503	21.9685	571.275
P2rx3	ENSMUSG00000027071	36.2557	163.942
P2rx4	ENSMUSG00000029470	21.9208	20.5772
P2rx5	ENSMUSG00000005950	1.6622	0.0092
P2rx6	ENSMUSG00000022758	0.1321	1.0038
P2rx7	ENSMUSG00000029468	0.1914	0.989
P2ry1	ENSMUSG00000027765	7.6094	18.5561
P2ry10	ENSMUSG00000050921	0.1377	0
P2ry2	ENSMUSG00000032860	9.4743	3.6858
Ptgdr	ENSMUSG00000071489	39.7894	14.0427
Ptger1	ENSMUSG00000019464	5.4485	1.4061
Ptger2	ENSMUSG00000037759	1.4692	14.5643
Ptger3	ENSMUSG00000040016	2.2426	0.4605
Ptger4	ENSMUSG00000039942	8.2585	21.2474
Ptgfr	ENSMUSG00000028036	0.0388	1.1966
Ptgir	ENSMUSG00000043017	12.9177	29.2797
S1pr1	ENSMUSG00000045092	4.5348	1.6498
S1pr2	ENSMUSG00000043895	1.2914	0.3777
S1pr3	ENSMUSG00000067586	13.4309	146.419
S1pr4	ENSMUSG00000044199	0	0
S1pr5	ENSMUSG00000045087	0.0235	0.5647
Tbxa2r	ENSMUSG00000034881	0.6372	0.2164
Tgfbr1	ENSMUSG00000007613	2.0004	1.1486
Tgfbr2	ENSMUSG00000032440	0.1292	0.1618
Tgfbr3	ENSMUSG00000029287	1.3351	0.6481
Tnfrsf10b	ENSMUSG00000022074	0.2563	0.3798
Tnfrsf11a	ENSMUSG00000026321	9.6662	0.2257
Tnfrsf11b	ENSMUSG00000063727	0	0
Tnfrsf12a	ENSMUSG00000023905	10.2195	8.6294
Tnfrsf13b	ENSMUSG00000010142	0.3548	0.0678
Tnfrsf13c	ENSMUSG00000068105	0.0899	0.0367
Tnfrsf14	ENSMUSG00000042333	0.2616	0.1201
Tnfrsf17	ENSMUSG00000022496	0	0
Tnfrsf18	ENSMUSG00000041954	1.2227	1.5194
Tnfrsf19	ENSMUSG00000060548	0.0571	1.0483
Tnfrsf1a	ENSMUSG00000030341	1.0135	25.5924
Tnfrsf1b	ENSMUSG00000028599	0.489	2.1086
Tnfrsf22	ENSMUSG00000010751	0.4479	2.3065
Tnfrsf23	ENSMUSG00000037613	0.8457	0.0982
Tnfrsf25	ENSMUSG00000024793	0.026	0
Tnfrsf26	ENSMUSG00000045362	0	0
Tnfrsf4	ENSMUSG00000029075	0.0538	0.0446
Tnfrsf8	ENSMUSG00000028602	0	0
Tnfrsf9	ENSMUSG00000028965	0.6101	0.35
Xcr1	ENSMUSG00000060509	0	0

### Sheet: ReceptorPartner_LungAtlas_long
gene	group	mean_expr	ratio_to_max	pct
Cxcr6	NC Mono	0.00842552	0.00528237	0.39604
Tnfrsf12a	NC Mono	0.124157	0.531351	6.0396
Tgfbr3	NC Mono	0.259336	1	12.1782
Tgfbr1	NC Mono	0.724968	0.863964	36.5347
Csf1r	NC Mono	1.70399	0.96372	92.2772
Il18rap	NC Mono	0.00333506	0.011321	0.0990099
Il18r1	NC Mono	0.0225294	0.0219196	1.18812
Il12rb2	NC Mono	0.0275503	0.256818	0.891089
Il12rb1	NC Mono	0.00302417	0.00957349	0.0990099
Il2rg	NC Mono	0.630939	0.613007	36.0396
Il7r	NC Mono	0.0118711	0.00651273	0.693069
Il4ra	NC Mono	0.190008	0.219108	10.9901
Cxcr6	Inter Mono	0.012837	0.00804812	0.628931
Tnfrsf12a	Inter Mono	0.0774132	0.331304	3.83076
Tgfbr3	Inter Mono	0.0706132	0.272285	3.60206
Tgfbr1	Inter Mono	0.434288	0.517553	22.1841
Csf1r	Inter Mono	1.54617	0.874459	84.2196
Il18rap	Inter Mono	0.00164119	0.00557109	0.0571755
Il18r1	Inter Mono	0.0246941	0.0240256	1.14351
Il12rb2	Inter Mono	0.0100513	0.0936962	0.343053
Il12rb1	Inter Mono	0.00375919	0.0119003	0.114351
Il2rg	Inter Mono	0.48869	0.474801	27.8445
Il7r	Inter Mono	0.0326043	0.0178875	1.54374
Il4ra	Inter Mono	0.320566	0.36966	17.9531
Cxcr6	C Mono	0.0148385	0.00930299	0.681646
Tnfrsf12a	C Mono	0.0676103	0.28935	3.63545
Tgfbr3	C Mono	0.0112271	0.0432918	0.555415
Tgfbr1	C Mono	0.178378	0.212577	9.80813
Csf1r	C Mono	1.03232	0.583843	64.5292
Il18rap	C Mono	0.011496	0.0390235	0.403938
Il18r1	C Mono	0.0100667	0.00979418	0.517546
Il12rb2	C Mono	0.00430839	0.0401618	0.138854
Il12rb1	C Mono	0.00497577	0.0157516	0.176723
Il2rg	C Mono	0.29032	0.282069	18.2151
Il7r	C Mono	0.0218984	0.0120139	1.18657
Il4ra	C Mono	0.314832	0.363048	18.8841
Cxcr6	Macrophage	0.0207165	0.0129882	1.03717
Tnfrsf12a	Macrophage	0.0675634	0.289149	3.37079
Tgfbr3	Macrophage	0.0257852	0.0994281	1.1236
Tgfbr1	Macrophage	0.408576	0.486911	21.089
Csf1r	Macrophage	1.76814	1	93.777
Il18rap	Macrophage	0.00495823	0.0168309	0.172861
Il18r1	Macrophage	0.0156525	0.0152288	0.777874
Il12rb2	Macrophage	0.00284826	0.0265509	0.0864304
Il12rb1	Macrophage	0.0108948	0.0344894	0.345722
Il2rg	Macrophage	0.77991	0.757744	43.0424
Il7r	Macrophage	0.042092	0.0230926	2.24719
Il4ra	Macrophage	0.324635	0.374352	18.4097
Cxcr6	Neu	0.00426666	0.00267498	0.181159
Tnfrsf12a	Neu	0.0340888	0.145889	1.63043
Tgfbr3	Neu	0.00430411	0.0165967	0.181159
Tgfbr1	Neu	0.155632	0.18547	7.78986
Csf1r	Neu	0.397417	0.224766	24.4565
Il18rap	Neu	0.140555	0.477118	4.34783
Il18r1	Neu	0.0854138	0.0831018	3.80435
Il12rb2	Neu	0	0	0
Il12rb1	Neu	0.00487049	0.0154183	0.181159
Il2rg	Neu	0.0583201	0.0566626	3.44203
Il7r	Neu	0.023943	0.0131357	1.26812
Il4ra	Neu	0.867191	1	41.4855
Cxcr6	Bas	0	0	0
Tnfrsf12a	Bas	0.0487357	0.208573	2.30769
Tgfbr3	Bas	0	0	0
Tgfbr1	Bas	0.151065	0.180028	6.92308
Csf1r	Bas	0.204567	0.115696	11.5385
Il18rap	Bas	0.2009	0.681963	6.15385
Il18r1	Bas	1.01995	0.992344	41.5385
Il12rb2	Bas	0	0	0
Il12rb1	Bas	0.0251685	0.079675	0.769231
Il2rg	Bas	0.326046	0.316779	17.6923
Il7r	Bas	0.528646	0.290027	23.8462
Il4ra	Bas	0.107679	0.12417	5.38462
Cxcr6	mDC	0.00575748	0.00360965	0.408163
Tnfrsf12a	mDC	0.174806	0.748115	11.0204
Tgfbr3	mDC	0.00627478	0.0241956	0.408163
Tgfbr1	mDC	0.323073	0.385015	21.2245
Csf1r	mDC	0.602654	0.340841	48.1633
Il18rap	mDC	0.00988532	0.0335561	0.408163
Il18r1	mDC	0.0418451	0.0407125	2.85714
Il12rb2	mDC	0.0122113	0.113832	0.408163
Il12rb1	mDC	0.00895261	0.0283409	0.408163
Il2rg	mDC	0.551387	0.535715	40.4082
Il7r	mDC	0.0635587	0.0348697	3.67347
Il4ra	mDC	0.35925	0.414268	26.9388
Cxcr6	DC	0.0337716	0.0211731	2.22222
Tnfrsf12a	DC	0.233662	1	17.7778
Tgfbr3	DC	0	0	0
Tgfbr1	DC	0.355279	0.423395	31.1111
Csf1r	DC	0.243884	0.137932	26.6667
Il18rap	DC	0.0432848	0.146932	2.22222
Il18r1	DC	0.0668776	0.0650673	4.44444
Il12rb2	DC	0	0	0
Il12rb1	DC	0	0	0
Il2rg	DC	0.566696	0.550589	48.8889
Il7r	DC	0.444553	0.243892	33.3333
Il4ra	DC	0.439929	0.507303	33.3333
Cxcr6	pDC	0.0196678	0.0123307	1.33333
Tnfrsf12a	pDC	0.0846428	0.362244	5.33333
Tgfbr3	pDC	0.0198764	0.0766434	1.33333
Tgfbr1	pDC	0.839119	1	50.6667
Csf1r	pDC	0.196872	0.111344	17.3333
Il18rap	pDC	0	0	0
Il18r1	pDC	0	0	0
Il12rb2	pDC	0	0	0
Il12rb1	pDC	0	0	0
Il2rg	pDC	0.435116	0.42275	33.3333
Il7r	pDC	0.661493	0.36291	40
Il4ra	pDC	0.348666	0.402064	25.3333
Cxcr6	NK	0.0470524	0.0294994	2.01174
Tnfrsf12a	NK	0.0512751	0.219441	2.43085
Tgfbr3	NK	0.0178466	0.0688164	0.838223
Tgfbr1	NK	0.123448	0.147116	6.28667
Csf1r	NK	0.0253011	0.0143094	1.84409
Il18rap	NK	0.294591	1	9.63956
Il18r1	NK	1.02782	1	43.4199
Il12rb2	NK	0.107276	1	3.43671
Il12rb1	NK	0.144965	0.458911	4.86169
Il2rg	NK	1.02648	0.997304	54.9036
Il7r	NK	0.0685257	0.0375947	3.35289
Il4ra	NK	0.156675	0.180669	8.6337
Cxcr6	NKT	1.59503	1	61.4286
Tnfrsf12a	NKT	0.015191	0.0650127	0.714286
Tgfbr3	NKT	0.0319349	0.123141	1.42857
Tgfbr1	NKT	0.0943593	0.112451	4.7619
Csf1r	NKT	0.042535	0.0240563	2.85714
Il18rap	NKT	0.130214	0.442017	4.28571
Il18r1	NKT	0.312978	0.304506	13.8095
Il12rb2	NKT	0.0890614	0.830211	2.85714
Il12rb1	NKT	0.314464	0.995487	10
Il2rg	NKT	0.833961	0.810258	43.5714
Il7r	NKT	0.477305	0.26186	22.1429
Il4ra	NKT	0.205099	0.236509	10.9524
Cxcr6	B	0.0120068	0.00752766	0.5996
Tnfrsf12a	B	0.0497989	0.213123	2.26516
Tgfbr3	B	0.0123512	0.0476261	0.5996
Tgfbr1	B	0.11695	0.139372	6.06262
Csf1r	B	0.0381285	0.0215642	2.66489
Il18rap	B	0.00705524	0.0239493	0.266489
Il18r1	B	0.0203102	0.0197604	0.999334
Il12rb2	B	0.00211482	0.0197139	0.0666223
Il12rb1	B	0.0146624	0.0464161	0.466356
Il2rg	B	0.674352	0.655186	36.7089
Il7r	B	0.0194984	0.0106972	1.06596
Il4ra	B	0.456604	0.526533	23.6509
Cxcr6	Plasma	0.0346363	0.0217152	2.04082
Tnfrsf12a	Plasma	0.0540956	0.231512	4.08163
Tgfbr3	Plasma	0	0	0
Tgfbr1	Plasma	0.34158	0.40707	24.4898
Csf1r	Plasma	0.151171	0.0854972	16.3265
Il18rap	Plasma	0	0	0
Il18r1	Plasma	0.0258478	0.0251481	2.04082
Il12rb2	Plasma	0	0	0
Il12rb1	Plasma	0.0476606	0.150878	2.04082
Il2rg	Plasma	0.392848	0.381683	28.5714
Il7r	Plasma	0.0454431	0.0249311	4.08163
Il4ra	Plasma	0.0602445	0.0694708	4.08163
Cxcr6	CD4+ T	0.40028	0.250955	16.3339
Tnfrsf12a	CD4+ T	0.0618931	0.264883	2.72232
Tgfbr3	CD4+ T	0.0759623	0.292911	3.26679
Tgfbr1	CD4+ T	0.0863156	0.102865	4.35572
Csf1r	CD4+ T	0.0289983	0.0164004	1.99637
Il18rap	CD4+ T	0.0277278	0.094123	0.907441
Il18r1	CD4+ T	0.413311	0.402123	17.9673
Il12rb2	CD4+ T	0.0174676	0.162829	0.544465
Il12rb1	CD4+ T	0.0622738	0.197138	1.99637
Il2rg	CD4+ T	0.871004	0.846249	45.5535
Il7r	CD4+ T	1.52646	0.837448	64.9728
Il4ra	CD4+ T	0.346536	0.399608	18.1488
Cxcr6	CD8+ T	0.589235	0.36942	26.4368
Tnfrsf12a	CD8+ T	0.068291	0.292264	3.33333
Tgfbr3	CD8+ T	0.0626901	0.241733	2.87356
Tgfbr1	CD8+ T	0.0956515	0.11399	5.05747
Csf1r	CD8+ T	0.0412435	0.0233259	3.21839
Il18rap	CD8+ T	0.102403	0.34761	3.44828
Il18r1	CD8+ T	0.744177	0.724033	33.908
Il12rb2	CD8+ T	0.014436	0.134569	0.45977
Il12rb1	CD8+ T	0.0870576	0.275595	2.87356
Il2rg	CD8+ T	1.0202	0.991208	57.2414
Il7r	CD8+ T	1.82275	1	79.0805
Il4ra	CD8+ T	0.385982	0.445095	22.069
Cxcr6	Treg	0.670729	0.420513	26.0163
Tnfrsf12a	Treg	0.062107	0.265798	3.25203
Tgfbr3	Treg	0.0548081	0.21134	2.43902
Tgfbr1	Treg	0.1056	0.125847	5.69106
Csf1r	Treg	0.04542	0.025688	4.06504
Il18rap	Treg	0.0649493	0.220473	2.43902
Il18r1	Treg	0.509931	0.496129	22.7642
Il12rb2	Treg	0.05025	0.468419	1.62602
Il12rb1	Treg	0.31589	1	10.5691
Il2rg	Treg	1.02925	1	58.5366
Il7r	Treg	1.068	0.58593	51.2195
Il4ra	Treg	0.158551	0.182833	9.7561

### Sheet: Cytokine_FullList_Jugular_CtrlO
gene	ensembl_id	MrgC11_Ctrl	P2ry1_Ctrl
Ccl1	ENSMUSG00000020702	0.3474	0.6428
Ccl11	ENSMUSG00000020676	0	0
Ccl12	ENSMUSG00000035352	0	0
Ccl17	ENSMUSG00000031780	0	0.0424
Ccl19	ENSMUSG00000071005	0.191	0.0376
Ccl2	ENSMUSG00000035385	11.8494	5.0562
Ccl20	ENSMUSG00000026166	0	0
Ccl21a	ENSMUSG00000094686	5.3032	1.7921
Ccl21b	ENSMUSG00000095675	3.4901	3.3845
Ccl22	ENSMUSG00000031779	0	0
Ccl24	ENSMUSG00000004814	0	0.0472
Ccl25	ENSMUSG00000023235	15.9598	17.4123
Ccl26	ENSMUSG00000070464	0	0
Ccl27a	ENSMUSG00000073888	100.386	136.844
Ccl27b	ENSMUSG00000096826	0.0686	1.3645
Ccl28	ENSMUSG00000074715	0.4689	0.2763
Ccl3	ENSMUSG00000000982	0.0766	0
Ccl4	ENSMUSG00000018930	0	0
Ccl5	ENSMUSG00000035042	0.0875	0
Ccl6	ENSMUSG00000018927	0	0
Ccl7	ENSMUSG00000035373	3.1803	0
Ccl8	ENSMUSG00000009185	0	0
Ccl9	ENSMUSG00000019122	0	0
Cd40lg	ENSMUSG00000031132	0	0
Cd70	ENSMUSG00000019489	0	0
Csf1	ENSMUSG00000014599	2.2954	3.6132
Csf2	ENSMUSG00000018916	0	0
Csf3	ENSMUSG00000038067	0.0329	0
Cx3cl1	ENSMUSG00000031778	0.041	0
Cxcl1	ENSMUSG00000029380	0.2867	0
Cxcl10	ENSMUSG00000034855	2.1326	2.1113
Cxcl12	ENSMUSG00000061353	0	0
Cxcl13	ENSMUSG00000023078	0	0
Cxcl14	ENSMUSG00000021508	0.0596	0
Cxcl15	ENSMUSG00000029375	0	0
Cxcl16	ENSMUSG00000018920	0.9935	2.9261
Cxcl17	ENSMUSG00000060188	0.3143	0
Cxcl2	ENSMUSG00000058427	0	0
Cxcl3	ENSMUSG00000029379	0	0
Cxcl5	ENSMUSG00000029371	0.1731	0
Cxcl9	ENSMUSG00000029417	0	0
Eda	ENSMUSG00000059327	0.2025	0
Ifna1	ENSMUSG00000095498	0	0
Ifna11	ENSMUSG00000100549	0	0
Ifna12	ENSMUSG00000073811	0	0
Ifna13	ENSMUSG00000063376	0	0
Ifna14	ENSMUSG00000095896	0	0
Ifna2	ENSMUSG00000078354	0	0
Ifna4	ENSMUSG00000070904	0	0
Ifna5	ENSMUSG00000096682	0	0
Ifna6	ENSMUSG00000101252	0	0
Ifna7	ENSMUSG00000100713	0	0
Ifna9	ENSMUSG00000095270	0	0
Ifnab	ENSMUSG00000100079	0	0
Ifnb1	ENSMUSG00000048806	0	0
Ifne	ENSMUSG00000045364	0	0
Ifng	ENSMUSG00000055170	0	0
Ifnk	ENSMUSG00000042993	0	0
Ifnl2	ENSMUSG00000059128	0	0.0159
Ifnl3	ENSMUSG00000060747	0	0
Ifnz	ENSMUSG00000096854	0.0022	0
Il10	ENSMUSG00000016529	0	0
Il11	ENSMUSG00000004371	0.0779	0.0236
Il12a	ENSMUSG00000027776	0.0718	8.0637
Il12b	ENSMUSG00000004296	0	0
Il13	ENSMUSG00000020383	0	0
Il15	ENSMUSG00000031712	0	0.2289
Il16	ENSMUSG00000001741	0.0797	0.0075
Il17a	ENSMUSG00000025929	0	0
Il17b	ENSMUSG00000024578	0	0.0217
Il17c	ENSMUSG00000046108	0	0
Il17d	ENSMUSG00000050222	0.9709	1.1342
Il17f	ENSMUSG00000041872	0	0
Il18	ENSMUSG00000039217	16.4209	34.7615
Il19	ENSMUSG00000016524	0	0.2878
Il1a	ENSMUSG00000027399	0.0471	0
Il1b	ENSMUSG00000027398	0	0
Il1f10	ENSMUSG00000046845	0	0
Il2	ENSMUSG00000027720	0.5241	2.2686
Il20	ENSMUSG00000026416	0	0
Il21	ENSMUSG00000027718	0.2416	0.2868
Il22	ENSMUSG00000074695	0	0
Il23a	ENSMUSG00000025383	0.127	0.0756
Il24	ENSMUSG00000026420	0	0
Il25	ENSMUSG00000040770	0.5488	1.674
Il27	ENSMUSG00000044701	0	0
Il3	ENSMUSG00000018914	0	0
Il31	ENSMUSG00000029437	0	0
Il33	ENSMUSG00000024810	1.0196	0
Il34	ENSMUSG00000031750	1.7464	9.4345
Il4	ENSMUSG00000000869	11.9119	5.6281
Il4i1	ENSMUSG00000074141	0.268	0.3614
Il5	ENSMUSG00000036117	0.4221	1.4905
Il6	ENSMUSG00000025746	0.2168	0.9523
Il7	ENSMUSG00000040329	7.572	0.6409
Il9	ENSMUSG00000021538	0	0
Lif	ENSMUSG00000034394	0	0
Lta	ENSMUSG00000024402	0.1027	0
Ltb	ENSMUSG00000024399	0.0743	0.9309
Osm	ENSMUSG00000058755	0	0
Tgfb1	ENSMUSG00000002603	0.282	7.2282
Tgfb2	ENSMUSG00000039239	1.004	0.8769
Tgfb3	ENSMUSG00000021253	1.8542	3.5251
Tnf	ENSMUSG00000024401	0.0358	0
Tnfsf10	ENSMUSG00000039304	0.0329	0
Tnfsf11	ENSMUSG00000022015	0.0193	0
Tnfsf12	ENSMUSG00000097328	4.7904	20.307
Tnfsf13	ENSMUSG00000089669	0.1542	0.5827
Tnfsf13b	ENSMUSG00000031497	2.8492	2.6398
Tnfsf14	ENSMUSG00000005824	0	0
Tnfsf15	ENSMUSG00000050395	0.337	0
Tnfsf18	ENSMUSG00000066755	0	0
Tnfsf4	ENSMUSG00000026700	0	0
Tnfsf8	ENSMUSG00000028362	0	0
Tnfsf9	ENSMUSG00000035678	1.033	0
Xcl1	ENSMUSG00000026573	0	0

### Sheet: CytokineLigand_LungAtlas_Recept
gene	group	mean_expr	ratio_to_max	pct
Tgfb3	NC Mono	0	0	0
Tgfb2	NC Mono	0.00560157	0.149785	0.19802
Tgfb1	NC Mono	1.34172	0.918367	77.6238
Lif	NC Mono	0.0368883	0.495993	1.18812
Ifng	NC Mono	0.00192732	0.00263828	0.0990099
Ifna1	NC Mono	NA	NA	NA
Osm	NC Mono	0.211086	0.0936175	12.5743
Il13	NC Mono	0	0	0
Il7	NC Mono	0	0	0
Il4	NC Mono	0	0	0
Csf1	NC Mono	0.0207772	0.0112175	0.891089
Tnfsf11	NC Mono	0	0	0
Tnf	NC Mono	0.110804	0.373376	4.25743
Tnfsf14	NC Mono	0.00780425	0.0100527	0.29703
Ltb	NC Mono	0.709929	0.408499	44.1584
Lta	NC Mono	0	0	0
Il11	NC Mono	0.00315003	0.0815397	0.0990099
Il3	NC Mono	NA	NA	NA
Ccl28	NC Mono	0	0	0
Ccl27b	NC Mono	NA	NA	NA
Ccl27a	NC Mono	0.0186112	0.131783	0.792079
Tgfb3	Inter Mono	0.00579306	0.201902	0.228702
Tgfb2	Inter Mono	0.00275861	0.0737646	0.114351
Tgfb1	Inter Mono	1.24445	0.851785	70.3259
Lif	Inter Mono	0.0136318	0.18329	0.457404
Ifng	Inter Mono	0.000862275	0.00118036	0.0571755
Ifna1	Inter Mono	NA	NA	NA
Osm	Inter Mono	0.221633	0.0982951	13.5506
Il13	Inter Mono	0	0	0
Il7	Inter Mono	0.00394406	0.0644043	0.114351
Il4	Inter Mono	0	0	0
Csf1	Inter Mono	0.0203987	0.0110132	0.914808
Tnfsf11	Inter Mono	0	0	0
Tnf	Inter Mono	0.151118	0.509222	5.6032
Tnfsf14	Inter Mono	0.0567523	0.0731032	2.17267
Ltb	Inter Mono	0.326786	0.188035	20.6404
Lta	Inter Mono	0.00376626	0.0228552	0.114351
Il11	Inter Mono	0	0	0
Il3	Inter Mono	NA	NA	NA
Ccl28	Inter Mono	0	0	0
Ccl27b	Inter Mono	NA	NA	NA
Ccl27a	Inter Mono	0.0289127	0.204726	1.20069
Tgfb3	C Mono	0.00468347	0.16323	0.201969
Tgfb2	C Mono	0.00272674	0.0729124	0.100985
Tgfb1	C Mono	1.11398	0.762482	66.5362
Lif	C Mono	0.00517626	0.0695989	0.176723
Ifng	C Mono	0.00507186	0.00694279	0.227215
Ifna1	C Mono	NA	NA	NA
Osm	C Mono	0.379125	0.168143	22.4943
Il13	C Mono	0	0	0
Il7	C Mono	0.0039792	0.0649782	0.138854
Il4	C Mono	0	0	0
Csf1	C Mono	0.0178628	0.00964404	0.870992
Tnfsf11	C Mono	0.000721226	0.00117566	0.0252461
Tnf	C Mono	0.0593698	0.200058	2.41101
Tnfsf14	C Mono	0.11129	0.143354	4.80939
Ltb	C Mono	0.122024	0.0702138	8.21762
Lta	C Mono	0.000804855	0.00488419	0.0252461
Il11	C Mono	0.00169667	0.0439189	0.0631154
Il3	C Mono	NA	NA	NA
Ccl28	C Mono	0	0	0
Ccl27b	C Mono	NA	NA	NA
Ccl27a	C Mono	0.0344563	0.243979	1.46428
Tgfb3	Macrophage	0.0135981	0.473926	0.518583
Tgfb2	Macrophage	0.00729662	0.19511	0.259291
Tgfb1	Macrophage	1.16554	0.797773	70.4408
Lif	Macrophage	0.00557601	0.0749739	0.172861
Ifng	Macrophage	0.0184168	0.0252106	0.691443
Ifna1	Macrophage	NA	NA	NA
Osm	Macrophage	0.149072	0.0661141	9.33449
Il13	Macrophage	0	0	0
Il7	Macrophage	0.00420413	0.0686512	0.172861
Il4	Macrophage	0.00278239	0.00180563	0.0864304
Csf1	Macrophage	0.023987	0.0129505	1.1236
Tnfsf11	Macrophage	0.00259978	0.00423785	0.0864304
Tnf	Macrophage	0.296763	1	11.236
Tnfsf14	Macrophage	0.0366103	0.0471581	1.46932
Ltb	Macrophage	0.201022	0.11567	13.3967
Lta	Macrophage	0.00261642	0.0158775	0.0864304
Il11	Macrophage	0.0026375	0.0682727	0.0864304
Il3	Macrophage	NA	NA	NA
Ccl28	Macrophage	0.00275475	1	0.0864304
Ccl27b	Macrophage	NA	NA	NA
Ccl27a	Macrophage	0.02942	0.208318	1.21003
Tgfb3	Neu	0.0191092	0.665999	0.724638
Tgfb2	Neu	0	0	0
Tgfb1	Neu	0.392441	0.268613	23.7319
Lif	Neu	0	0	0
Ifng	Neu	0.00548336	0.00750609	0.181159
Ifna1	Neu	NA	NA	NA
Osm	Neu	2.21194	0.981003	86.413
Il13	Neu	0	0	0
Il7	Neu	0	0	0
Il4	Neu	0	0	0
Csf1	Neu	0.319966	0.172748	12.5
Tnfsf11	Neu	0	0	0
Tnf	Neu	0.110711	0.373063	3.80435
Tnfsf14	Neu	0.776331	1	26.8116
Ltb	Neu	1.42786	0.821603	72.2826
Lta	Neu	0	0	0
Il11	Neu	0	0	0
Il3	Neu	NA	NA	NA
Ccl28	Neu	0	0	0
Ccl27b	Neu	NA	NA	NA
Ccl27a	Neu	0.0101529	0.0718912	0.362319
Tgfb3	Bas	0.0216159	0.753363	0.769231
Tgfb2	Bas	0	0	0
Tgfb1	Bas	1.1612	0.794806	65.3846
Lif	Bas	0	0	0
Ifng	Bas	0	0	0
Ifna1	Bas	NA	NA	NA
Osm	Bas	2.25477	1	85.3846
Il13	Bas	0.222355	1	6.92308
Il7	Bas	0	0	0
Il4	Bas	1.54095	1	47.6923
Csf1	Bas	1.85221	1	66.1538
Tnfsf11	Bas	0	0	0
Tnf	Bas	0.227912	0.767994	7.69231
Tnfsf14	Bas	0.186551	0.240299	6.92308
Ltb	Bas	1.03423	0.595104	56.9231
Lta	Bas	0	0	0
Il11	Bas	0	0	0
Il3	Bas	NA	NA	NA
Ccl28	Bas	0	0	0
Ccl27b	Bas	NA	NA	NA
Ccl27a	Bas	0	0	0
Tgfb3	mDC	0.0286925	1	1.22449
Tgfb2	mDC	0	0	0
Tgfb1	mDC	1.28872	0.882088	89.7959
Lif	mDC	0	0	0
Ifng	mDC	0.00733337	0.0100385	0.408163
Ifna1	mDC	NA	NA	NA
Osm	mDC	0.164925	0.073145	12.2449
Il13	mDC	0	0	0
Il7	mDC	0.0291004	0.475194	1.22449
Il4	mDC	0	0	0
Csf1	mDC	0.0222517	0.0120136	1.22449
Tnfsf11	mDC	0	0	0
Tnf	mDC	0.128213	0.432038	5.71429
Tnfsf14	mDC	0.147502	0.189998	7.34694
Ltb	mDC	0.281266	0.161842	22.0408
Lta	mDC	0	0	0
Il11	mDC	0.0119198	0.30855	0.408163
Il3	mDC	NA	NA	NA
Ccl28	mDC	0	0	0
Ccl27b	mDC	NA	NA	NA
Ccl27a	mDC	0.0786683	0.557037	4.08163
Tgfb3	DC	0	0	0
Tgfb2	DC	0	0	0
Tgfb1	DC	0.886864	0.607029	73.3333
Lif	DC	0	0	0
Ifng	DC	0	0	0
Ifna1	DC	NA	NA	NA
Osm	DC	0.14424	0.0639709	15.5556
Il13	DC	0	0	0
Il7	DC	0.0349563	0.570817	2.22222
Il4	DC	0	0	0
Csf1	DC	0.049173	0.0265483	2.22222
Tnfsf11	DC	0.0721985	0.117689	2.22222
Tnf	DC	0.138022	0.465091	6.66667
Tnfsf14	DC	0	0	0
Ltb	DC	0.37405	0.215232	31.1111
Lta	DC	0	0	0
Il11	DC	0	0	0
Il3	DC	NA	NA	NA
Ccl28	DC	0	0	0
Ccl27b	DC	NA	NA	NA
Ccl27a	DC	0	0	0
Tgfb3	pDC	0	0	0
Tgfb2	pDC	0.0254104	0.679468	1.33333
Tgfb1	pDC	1.46099	1	98.6667
Lif	pDC	0	0	0
Ifng	pDC	0	0	0
Ifna1	pDC	NA	NA	NA
Osm	pDC	0.141634	0.0628152	10.6667
Il13	pDC	0	0	0
Il7	pDC	0	0	0
Il4	pDC	0	0	0
Csf1	pDC	0.0271743	0.0146713	1.33333
Tnfsf11	pDC	0	0	0
Tnf	pDC	0.0274753	0.0925833	1.33333
Tnfsf14	pDC	0	0	0
Ltb	pDC	0.114648	0.0659694	9.33333
Lta	pDC	0	0	0
Il11	pDC	0.0386318	1	1.33333
Il3	pDC	NA	NA	NA
Ccl28	pDC	0	0	0
Ccl27b	pDC	NA	NA	NA
Ccl27a	pDC	0.113615	0.804492	5.33333
Tgfb3	NK	0.024364	0.849141	0.922045
Tgfb2	NK	0.00461412	0.12338	0.167645
Tgfb1	NK	0.69985	0.479025	45.264
Lif	NK	0.00530413	0.0713183	0.167645
Ifng	NK	0.645352	0.883413	24.1408
Ifna1	NK	NA	NA	NA
Osm	NK	0.145501	0.0645302	8.29841
Il13	NK	0	0	0
Il7	NK	0.0203572	0.332422	0.670578
Il4	NK	0.00488683	0.00317131	0.167645
Csf1	NK	0.0138261	0.00746466	0.586756
Tnfsf11	NK	0	0	0
Tnf	NK	0.0118532	0.0399415	0.502934
Tnfsf14	NK	0.164986	0.21252	6.28667
Ltb	NK	0.304381	0.175143	18.1894
Lta	NK	0.0102892	0.062439	0.335289
Il11	NK	0.00258705	0.0669668	0.0838223
Il3	NK	NA	NA	NA
Ccl28	NK	0	0	0
Ccl27b	NK	NA	NA	NA
Ccl27a	NK	0.141226	1	5.36463
Tgfb3	NKT	0.0066364	0.231294	0.238095
Tgfb2	NKT	0	0	0
Tgfb1	NKT	0.607602	0.415884	37.381
Lif	NKT	0.00762908	0.102579	0.238095
Ifng	NKT	0.730521	1	26.4286
Ifna1	NKT	NA	NA	NA
Osm	NKT	0.0592873	0.0262941	3.33333
Il13	NKT	0.0078249	0.035191	0.238095
Il7	NKT	0.061239	1	1.90476
Il4	NKT	0.165935	0.107683	5.2381
Csf1	NKT	0.194633	0.105082	7.61905
Tnfsf11	NKT	0.0379145	0.0618038	1.19048
Tnf	NKT	0.0524839	0.176855	1.90476
Tnfsf14	NKT	0.26964	0.347326	10
Ltb	NKT	1.35752	0.781127	71.4286
Lta	NKT	0.0583336	0.353992	1.90476
Il11	NKT	0	0	0
Il3	NKT	NA	NA	NA
Ccl28	NKT	0	0	0
Ccl27b	NKT	NA	NA	NA
Ccl27a	NKT	0.0526516	0.372817	1.90476
Tgfb3	B	0.0267344	0.931757	0.999334
Tgfb2	B	0.00382375	0.102246	0.133245
Tgfb1	B	0.92189	0.631004	55.2965
Lif	B	0	0	0
Ifng	B	0.00682317	0.00934014	0.266489
Ifna1	B	NA	NA	NA
Osm	B	0.0698875	0.0309954	4.1972
Il13	B	0	0	0
Il7	B	0.00218474	0.0356756	0.0666223
Il4	B	0.0036088	0.00234193	0.133245
Csf1	B	0.0322364	0.0174043	1.39907
Tnfsf11	B	0.00807148	0.0131572	0.266489
Tnf	B	0.0195661	0.0659318	0.799467
Tnfsf14	B	0.00716031	0.00922327	0.333111
Ltb	B	1.7379	1	86.8754
Lta	B	0.114176	0.692866	3.5976
Il11	B	0	0	0
Il3	B	NA	NA	NA
Ccl28	B	0	0	0
Ccl27b	B	NA	NA	NA
Ccl27a	B	0.0614328	0.434995	2.53165
Tgfb3	Plasma	0	0	0
Tgfb2	Plasma	0.0373975	1	2.04082
Tgfb1	Plasma	0.285757	0.195591	26.5306
Lif	Plasma	0	0	0
Ifng	Plasma	0.0340347	0.0465896	2.04082
Ifna1	Plasma	NA	NA	NA
Osm	Plasma	0.1506	0.0667914	12.2449
Il13	Plasma	0	0	0
Il7	Plasma	0	0	0
Il4	Plasma	0	0	0
Csf1	Plasma	0	0	0
Tnfsf11	Plasma	0	0	0
Tnf	Plasma	0	0	0
Tnfsf14	Plasma	0	0	0
Ltb	Plasma	0.223232	0.128449	20.4082
Lta	Plasma	0	0	0
Il11	Plasma	0	0	0
Il3	Plasma	NA	NA	NA
Ccl28	Plasma	0	0	0
Ccl27b	Plasma	NA	NA	NA
Ccl27a	Plasma	0.0847453	0.600067	4.08163
Tgfb3	CD4+ T	0.0148471	0.517456	0.544465
Tgfb2	CD4+ T	0	0	0
Tgfb1	CD4+ T	0.542812	0.371537	33.9383
Lif	CD4+ T	0.00577963	0.0777118	0.181488
Ifng	CD4+ T	0.213544	0.292317	7.98548
Ifna1	CD4+ T	NA	NA	NA
Osm	CD4+ T	0.124497	0.0552148	7.07804
Il13	CD4+ T	0	0	0
Il7	CD4+ T	0.00587765	0.0959789	0.181488
Il4	CD4+ T	0.0114683	0.00744236	0.362976
Csf1	CD4+ T	0.0181735	0.00981182	0.725953
Tnfsf11	CD4+ T	0.133005	0.216809	4.17423
Tnf	CD4+ T	0.0784586	0.264382	2.90381
Tnfsf14	CD4+ T	0.0727149	0.0936648	2.72232
Ltb	CD4+ T	1.72349	0.991712	88.2033
Lta	CD4+ T	0.0528782	0.320886	1.63339
Il11	CD4+ T	0	0	0
Il3	CD4+ T	NA	NA	NA
Ccl28	CD4+ T	0	0	0
Ccl27b	CD4+ T	NA	NA	NA
Ccl27a	CD4+ T	0.018163	0.128609	0.725953
Tgfb3	CD8+ T	0.00568511	0.198139	0.229885
Tgfb2	CD8+ T	0	0	0
Tgfb1	CD8+ T	0.592779	0.405738	40.6897
Lif	CD8+ T	0.00359568	0.0483468	0.114943
Ifng	CD8+ T	0.180615	0.247241	7.01149
Ifna1	CD8+ T	NA	NA	NA
Osm	CD8+ T	0.0875611	0.0388336	5.4023
Il13	CD8+ T	0	0	0
Il7	CD8+ T	0.00754659	0.123232	0.229885
Il4	CD8+ T	0.021839	0.0141724	0.689655
Csf1	CD8+ T	0.00521187	0.00281387	0.229885
Tnfsf11	CD8+ T	0.00348769	0.00568523	0.114943
Tnf	CD8+ T	0.0281445	0.0948384	1.03448
Tnfsf14	CD8+ T	0.205169	0.26428	8.16092
Ltb	CD8+ T	1.64355	0.945714	89.1954
Lta	CD8+ T	0.0475177	0.288357	1.49425
Il11	CD8+ T	0	0	0
Il3	CD8+ T	NA	NA	NA
Ccl28	CD8+ T	0	0	0
Ccl27b	CD8+ T	NA	NA	NA
Ccl27a	CD8+ T	0.0626834	0.443851	2.41379
Tgfb3	Treg	0	0	0
Tgfb2	Treg	0	0	0
Tgfb1	Treg	0.882547	0.604075	57.7236
Lif	Treg	0.0743727	1	2.43902
Ifng	Treg	0.521334	0.713647	20.3252
Ifna1	Treg	NA	NA	NA
Osm	Treg	0.117334	0.052038	7.31707
Il13	Treg	0.0236245	0.106247	0.813008
Il7	Treg	0.0239735	0.391474	0.813008
Il4	Treg	0.0931412	0.060444	3.25203
Csf1	Treg	0.112001	0.060469	4.87805
Tnfsf11	Treg	0.613466	1	20.3252
Tnf	Treg	0.224487	0.756452	8.94309
Tnfsf14	Treg	0.228193	0.293937	8.94309
Ltb	Treg	1.63404	0.940239	89.4309
Lta	Treg	0.164788	1	5.69106
Il11	Treg	0	0	0
Il3	Treg	NA	NA	NA
Ccl28	Treg	0	0	0
Ccl27b	Treg	NA	NA	NA
Ccl27a	Treg	0.0803977	0.569283	3.25203
