## Supplementary material for "Molecular signatures of genetically defined jugular nociceptors and their responses to allergic airway inflammation": Table S4

### Sheet: Description
Table S4. Functional gene category reference lists
Reference gene lists for each functional category (Transcription Factors, GPCRs, ion channel families, Inflammatory Response, etc.). These are the full candidate gene sets, not filtered by expression or significance.
Sheet Name	Description
Summary	Gene count per functional category.
Detailed List	Full gene symbol list for each category, one column per category.

### Sheet: Summary
Category	Gene Count
Cell Adhesion Molecules	406
Synaptic Vesicle Exocytosis	103
Transcription Factors	1603
GPCRs	374
Voltage-gated Ion Channels	144
Ligand-gated Ion Channels	76
Other Ion Channels	52
Neuropeptides	39
Inflammatory Response	130

### Sheet: Detailed List
Cell Adhesion Molecules	Synaptic Vesicle Exocytosis	Transcription Factors	GPCRs	Voltage-gated Ion Channels	Ligand-gated Ion Channels	Other Ion Channels	Neuropeptides	Inflammatory Response
Amigo1	Cask	Lin28b	Htr1a	Kcnma1	Htr3a	Mip	Adcyap1	Il1r1
Amigo2	Caskin1	Tbx2	Htr1b	Kcnn1	Htr3b	Aqp1	Agrp	Il1rap
Amigo3	Caskin2	Dmtf1	Htr1d	Kcnn2	Asic1	Aqp2	Calca	Il1rl1
App	Cplx1	Irx4	Htr1f	Kcnn3	Asic2	Aqp3	Calcb	Il4ra
Bai1	Cplx2	Irf3	Htr2a	Kcnn4	Asic3	Aqp4	Cartpt	Il6ra
Bai2	Cplx3	Gm14391	Htr2b	Kcnt1	Scnn1a	Aqp5	Crh	Il6st
Bai3	Cplx4	Zfp507	Htr2c	Kcnt2	Scnn1b	Aqp6	Gal	Il7r
Bsg	Erc1	Zfp981	Htr4	Kcnu1	Scnn1g	Aqp7	Grp	Il10ra
C1ql1	Erc2	Irf2	Htr5a	Catsper1	Gabra1	Aqp8	Hcrt	Il10rb
C1ql2	Esyt1	Zfx	Htr5b	Catsper2	Gabra2	Aqp9	Kiss1	Il13ra1
C1ql3	Esyt2	Gm5141	Htr6	Catsper3	Gabra3	Aqp11	Nmb	Il17ra
C1ql4	Esyt3	Tef	Htr7	Catsper4	Gabra4	Ano1	Nms	Il17rb
Cadm1	Rab27a	Rhox3h	Chrm1	Tpcn1	Gabra5	Cftr	Nmu	Il18r1
Cadm2	Rab27b	Bnc2	Chrm2	Tpcn2	Gabra6	Clcn1	Npff	Il18rap
Cadm3	Rab3a	Meox1	Chrm3	Cnga1	Gabrb1	Clcn2	Nppa	Il27ra
Cadm4	Rab3b	Zfp775	Chrm4	Cnga2	Gabrb2	Clcnka	Nppb	Il31ra
Car1	Rab3c	Foxj1	Chrm5	Cnga3	Gabrb3	Clcnkb	Nps	Ifnar1
Car2	Rab3d	Zfp619	Adora1	Cnga4	Gabrg1	Clcn3	Npvf	Ifnar2
Car3	Rab3gap1	Sebox	Adora2a	Cngb1	Gabrg2	Clcn4	Npy	Ifngr1
Car4	Rab3gap2	Gm17067	Adora2b	Cngb3	Gabrg3	Clcn5	Nts	Ifngr2
Cbln1	Rab3il1	Creb1	Adora3	Hcn1	Gabrd	Clcn6	Pdyn	Lifr
Cbln2	Rab3ip	Atoh7	Adgra1	Hcn2	Gabre	Clcn7	Penk	Osmr
Cbln3	Rimbp2	Gm14124	Adgra2	Hcn3	Gabrq	Gje1	Pnoc	Cntfr
Cbln4	Rimbp3	Nfatc1	Adgra3	Hcn4	Gabrp	Gjb2	Ppy	Crlf2
Cd14	Rimkla	Tfap2b	Adgrb1	Kcnj1	Gabrr1	Gjb6	Pth2	Tnfrsf1a
Cd164	Rims1	Zfp729a	Adgrb2	Kcnj2	Gabrr2	Gjc3	Pyy	Ccr1
Cd200	Rims2	Hoxc11	Adgrb3	Kcnj12	Gabrr3	Gjb4	Qrfp	Ccr2
Cd200r1	Rims3	Zfp871	Celsr1	Kcnj4	Glra1	Gjb3	Sst	Ccr5
Cd200r2	Rims4	Zfp277	Celsr2	Kcnj14	Glra2	Gjb5	Tac1	Cxcr2
Cd200r3	Snap23	Rhox3e	Celsr3	Kcnj3	Glra3	Gjd3	Tac2	Cxcr3
Cd300a	Snap25	Zbtb16	Adgrd1	Kcnj6	Glra4	Gjb1	Tac4	Cxcr4
Cd47	Snap29	Bbx	Adgrd2-ps	Kcnj9	Glrb	Gjd2	Ucn	Cx3cr1
Cd8a	Snap47	Zfp59	Adgre1	Kcnj5	Gria1	Gja4	Ucn2	C3ar1
Cdh1	Snapc1	Tfec	Adgre4	Kcnj10	Gria2	Gja5	Ucn3	C5ar1
Cdh10	Snapc2	Tfam	Adgre5	Kcnj15	Gria3	Gjd4	Vip	Il1a
Cdh11	Snapc3	Zfp786	Adgrf1	Kcnj16	Gria4	Gja1	Pomc	Il1b
Cdh12	Snapc4	Dmrtb1	Adgrf2	Kcnj8	Grid1	Gjc1	Avp	Il4
Cdh13	Snapc5	Zfp369	Adgrf3	Kcnj11	Grid2	Gja3	Oxt	Il6
Cdh15	Snapin	Jdp2	Adgrf4	Kcnj13	Grik1	Gjc2	Cck	Il13
Cdh16	Snca	Zbtb21	Adgrf5	Ryr1	Grik2	Gja8		Il18
Cdh17	Sncaip	Tox3	Adgrg1	Ryr2	Grik3	Gja10		Il33
Cdh18	Sncb	Zbtb1	Adgrg2	Ryr3	Grik4	Panx1		Tslp
Cdh19	Sncg	Arx	Adgrg3	Trpa1	Grik5	Panx2		Tnf
Cdh2	Sntb1	Thap7	Adgrg4	Trpc1	Grin1	Panx3		Ccl2
Cdh20	Sntg1	Zfp26	Adgrg5	Trpc2	Grin2a	Micu1		Ccl3
Cdh22	Sntg2	Gfi1b	Adgrg6	Trpc3	Grin2b	Micu2		Ccl4
Cdh23	Stx11	Foxh1	Adgrg7	Trpc4	Grin2c	Orai1		Ccl5
Cdh24	Stx12	Pou4f2	Adgrl1	Trpc5	Grin2d	Orai2		Ccl7
Cdh26	Stx16	Satb2	Adgrl2	Trpc6	Grin3a	Orai3		Ccl11
Cdh3	Stx17	Rhox2d	Adgrl3	Trpc7	Grin3b	Piezo1		Cxcl1
Cdh4	Stx18	Zfp827	Adgrl4	Trpm1	Itpr1	Piezo2		Cxcl2
Cdh5	Stx19	Gm9048	Adgrv1	Trpm2	Itpr2	Nalcn		Cxcl10
Cdh6	Stx1a	Lhx1	Adra1a	Trpm3	Itpr3			Cxcl12
Cdh7	Stx1b	Klf13	Adra1b	Trpm4	Chrna1			Cx3cl1
Cdh8	Stx2	Zfp997	Adra1d	Trpm5	Chrna2			Tlr2
Cdh9	Stx3	Pou3f1	Adra2a	Trpm6	Chrna3			Tlr3
Cdhr1	Stx4a	Zfp874b	Adra2b	Trpm7	Chrna4			Tlr4
Cdhr2	Stx5a	Hoxa7	Adra2c	Trpm8	Chrna5			Tlr5
Cdhr3	Stx6	Sall2	Adrb1	Mcoln1	Chrna6			Tlr6
Cdhr5	Stx7	Batf	Adrb2	Mcoln2	Chrna7			Nod1
Ceacam16	Stx8	Nfatc4	Adrb3	Mcoln3	Chrna9			Nlrp3
Celsr1	Stxbp1	Trps1	Agtr1a|Agtr1b	Pkd2	Chrna10			Nlrp6
Celsr2	Stxbp2	Klf9	Agtr2	Pkd2l1	Chrnb1			Nlrc4
Celsr3	Stxbp3a	Rfx6	Aplnr	Pkd2l2	Chrnb2			Cd14
Chl1	Stxbp4	Sall1	Gpbar1	Trpv1	Chrnb3			Ager
Clstn1	Stxbp5	Zbtb14	Nmbr	Trpv2	Chrnb4			P2rx7
Clstn2	Stxbp5l	Sp1	Grpr	Trpv3	Chrng			Nfkb1
Clstn3	Stxbp6	Egr4	Brs3	Trpv4	Chrnd			Nfkb2
Cntfr	Syt1	Rfx1	Bdkrb1	Trpv5	Chrne			Rela
Cntn1	Syt10	Hoxb3	Bdkrb2	Trpv6	P2rx1			Relb
Cntn2	Syt11	Nr1d1	Calcr	Kcnk1	P2rx2			Ikbkb
Cntn3	Syt12	Ikzf5	Calcrl	Kcnk2	P2rx3			Ikbkg
Cntn4	Syt13	Zfp541	Casr	Kcnk3	P2rx4			Chuk
Cntn5	Syt14	Zfp366	Cnr1	Kcnk4	P2rx5			Map3k7
Cntn6	Syt15	Sox12	Cnr2	Kcnk5	P2rx6			Tab2
Cntnap1	Syt16	Tbx18	Cmklr1	Kcnk6	P2rx7			Myd88
Cntnap2	Syt17	Deaf1	Cmklr2	Kcnk7				Irak1
Cntnap3	Syt2	Rbak	Ccr1	Kcnk9				Irak2
Cntnap4	Syt3	Setdb1	Ccr2	Kcnk10				Traf6
Cntnap5a	Syt4	Cux1	Ccr3	Kcnk12				Ripk2
Cntnap5b	Syt5	B020011L13Rik	Ccr4	Kcnk13				Traf3ip2
Cntnap5c	Syt6	Zbtb40	Ccr5	Kcnk15				Jak1
Csf1r	Syt7	Gm14444	Ccr6	Kcnk16				Jak2
Ctnna1	Syt8	Lbx2	Ccr7	Kcnk18				Tyk2
Ctnna2	Syt9	Pbx1	Ccr8	Cacna1s				Stat1
Ctnna3	Sytl1	Mxd4	Ccr9	Cacna1c				Stat3
Ctnnal1	Sytl2	Zeb1	Ccr10	Cacna1d				Stat6
Ctnnb1	Sytl3	Fli1	Cxcr1	Cacna1f				Socs1
Ctnnd1	Sytl4	Neurog3	Cxcr2	Cacna1a				Socs3
Ctnnd2	Sytl5	Tead3	Cxcr3	Cacna1b				Mapk8
Cxadr	Unc13a	Esx1	Cxcr4	Cacna1e				Mapk9
Dag1	Unc13b	Nkx3-2	Cxcr5	Cacna1g				Mapk14
Dscaml1	Unc13c	Zfp160	Cxcr6	Cacna1h				Mapkapk2
Efna1	Unc13d	Prox1	Cx3cr1	Cacna1i				Irf1
Efna2	Vamp1	AW146154	Xcr1	Kcna1				Irf3
Efna3	Vamp2	Otx2	Ackr1	Kcna2				Irf7
Efna4	Vamp3	Ferd3l	Ackr2	Kcna3				Irf9
Efna5	Vamp4	Stat5a	Ackr3	Kcna4				Isg15
Efnb1	Vamp5	Zfp54	Ackr4	Kcna5				Ifit1
Efnb2	Vamp7	Zfp84	Gpr182	Kcna6				Ifit2
Efnb3	Vamp8	Stat2	Ccrl2	Kcna7				Ifit3
Elfn2	Vapa	Msx2	Cckar	Kcna10				Oas1a
Emb	Vapb	Pdx1	Cckbr	Kcnb1				Oas2
Epha1		Arid5a	Gpr3	Kcnb2				Mx1
Epha10		Mier2	Gpr4	Kcnc1				Ptgdr
Epha2		Tead4	Gpr6	Kcnc2				Ptger1
Epha3		Six2	Gpr12	Kcnc3				Ptger2
Epha4		Tfap2c	Gpr15	Kcnc4				Ptger3
Epha5		Insm1	Gpr19	Kcnd1				Ptger4
Epha6		Sox15	Gpr25	Kcnd2				Ptgfr
Epha7		Zfp949	Gpr31c	Kcnd3				Ptgir
Epha8		Dach1	Gpr34	Kcnf1				Tbxa2r
Ephb1		Mxi1	Gpr35	Kcng1				Ltb4r1
Ephb2		Hsf3	Gpr37	Kcng2				Ltb4r2
Ephb3		Id4	Gpr37l1	Kcng3				Alox15
Ephb4		Zfp174	Gpr39	Kcng4				Pla2g4a
Ephb6		Zfp970	Gpr61	Kcnq1				Cyba
Fam19a1		Zfp617	Gpr63	Kcnq2				Cybb
Fam19a2		Smad5	Gpr65	Kcnq3				Nox1
Fam19a3		Rlf	Gpr68	Kcnq4				Nox4
Fam19a4		Nkx6-2	Gpr75	Kcnq5				Nos2
Fam19a5		Jazf1	Gpr83	Kcnv1				Tnfaip3
Fat1		Gm2381	Gpr87	Kcnv2				Nfkbia
Fat2		Zic3	Gpr101	Kcns1				Anxa1
Fat3		Zfp119b	Gpr132	Kcns2				Tgfb1
Fat4		Gsx1	Gpr139	Kcns3				Bdkrb2
Fcgr2b		Rhox1	Gpr142	Kcnh1				F2r
Fgfr1		Zbtb20	Gpr146	Kcnh5				F2rl1
Fgfr2		Zfp989	Gpr151	Kcnh2				Hrh1
Fgfr3		Neurod1	Gpr160	Kcnh6				Hrh4
Fgfr4		Foxb2	Gpr162	Kcnh7
Flrt1		Foxn3	Gpr171	Kcnh8
Flrt2		Erfl	Gpr173	Kcnh3
Flrt3		Tbx15	Gpr174	Kcnh4
Flt1		Hey2	Gpr183	Hvcn1
Flt3		Pou5f2	Mrgprd	Scn1a
Fshr		Sox9	Mrgpre	Scn2a
Fstl4		Zbtb45	P2ry10	Scn3a
Fstl5		Gm4125	Gpr20	Scn4a
Gp1ba		Nr1h4	Gpr22	Scn5a
Gp1bb		Irf7	Gpr26	Scn8a
Gp5		Zfp457	Gpr33	Scn9a
Gp9		Tlx1	Gpr45	Scn10a
Gpr116		Pias2	Gpr50	Scn11a
Gpr124		Zfp791	Gpr62
Gpr125		Zfp943	Gpr82
Hepacam		Zfp873	Gpr135
Hepacam2		Zkscan1	Gpr141
Icam1		Zfp112	Gpr149
Icam2		Hes7	Gpr150
Icam4		Hivep1	Ackr5
Igdcc4		Zfp976	Gpr153
Iglon5		Camta1	Gpr161
Igsf10		Tfcp2l1	Gpr176
Igsf11		Smad7	Mrgprf
Igsf3		Nfatc2	Mrgprg
Igsf8		Zfp74	Gpr21
Igsf9		Nkx2-1	Gpr27
Il1r1		Foxo6	Gpr52
Il1rap		Hinfp	Gpr85
Il1rapl1		Hmga2	Gpr88
Il1rapl2		Zfp982	Gpr156
Islr		Pou2f2	Gpr158
Islr2		Zfp282	Gpr179
Jam2		Hmga1b	Gprc5a
Jam3		Creb3	Gprc5b
Kirrel		Thap3	Gprc5c
Kirrel2		Rest	Gprc5d
Kirrel3		Ikzf4	Gprc6a
Kit		Atf6	Fzd1
Lgr4		Zfp9	Fzd2
Lgr5		Zfp68	Fzd3
Lgr6		Ar	Fzd4
Lhcgr		Zfp455	Fzd5
Lilra5		Obox5	Fzd6
Lphn1		Zkscan14	Fzd7
Lphn2		Tbx22	Fzd8
Lphn3		Zfp986	Fzd9
Lrfn1		Rxra	Fzd10
Lrfn2		Nfe2l3	Smo
Lrfn3		Ahrr	C3ar1
Lrfn4		Snai2	C5ar1
Lrfn5		Zfp148	C5ar2
Lrig1		Rbpjl	Crhr1
Lrig2		Emx2	Crhr2
Lrig3		Zbtb25	Drd1
Lrrc15		Dlx2	Drd2
Lrrc24		Sim1	Drd3
Lrrc25		Creb3l3	Drd4
Lrrc3		Otp	Drd5
Lrrc32		Pou2f3	Ednra
Lrrc33		Runx1	Ednrb
Lrrc38		Gm11007	Fpr1
Lrrc3b		4932411N23Rik	Fpr2
Lrrc4		Foxn2	Fpr3
Lrrc4b		Zfp995	Ffar1
Lrrc4c		Zfp977	Ffar2
Lrrc52		E2f7	Ffar3
Lrrc55		Mafb	Ffar4
Lrrc8b		Patz1	Gabbr1
Lrrc8c		Hoxc9	Gabbr2
Lrrc8d		Zfp40	Galr1
Lrrc8e		Gm14443	Galr2
Lrrn1		Csrnp3	Galr3
Lrrn2		Npas2	Ghsr
Lrrn3		Hoxd13	Ghrhr
Lrrtm1		Zfp110	Gipr
Lrrtm2		Hmgb3	Glp1r
Lrrtm3		Klf1	Glp2r
Lrrtm4		Gtf2ird2	Gcgr
Lrtm1		Zfp954	Sctr
Lrtm2		Mycl	Fshr
Lsamp		Dmrtc2	Lhcgr
Mag		Hmx2	Tshr
Mcam		Barx2	Gnrhr
Mdga1		Zfat	Gpr143
Mdga2		Sall4	Gpr18
Mertk		Zfp719	Gpr55
Mfap3		Zbtb7b	Gpr119
Ncam1		Tcf7l2	Gpr84
Ncam2		Rhox10	Gper1
Negr1		Tcf21	Hrh1
Neo1		Yy1	Hrh2
Neurog1		Vax1	Hrh3
Nfasc		Lmx1b	Hrh4
Nlgn1		Gm17655	Hcar1
Nlgn2		Arnt2	Hcar2
Nlgn3		Zkscan3	Kiss1r
Nphs1		Rfx3	Ltb4r1
Nptn		Zfp748	Ltb4r2
Nptx1		Cbfb	Cysltr1
Nptx2		Zfp2	Cysltr2
Nrcam		Zfy1	Lgr4
Nrg1		Zfp534	Lgr5
Nrxn1		Egr2	Lgr6
Nrxn2		Zfp78	Lpar1
Nrxn3		Gm14434	Lpar2
Ntm		Etv2	Lpar3
Ntn1		Lmx1a	Lpar4
Ntn3		Etv3l	Lpar5
Ntn4		Zfp622	Lpar6
Ntn5		2610044O15Rik8	S1pr1
Ntng1		Mybl1	S1pr2
Ntng2		Lhx3	S1pr3
Ntrk1		Zfp626	S1pr4
Ntrk2		Neurod4	S1pr5
Ntrk3		Zfp683	Mas1
Nxph1		Hoxb2	Gpr17
Nxph2		Hoxd10	Mchr1
Odz1		Hoxb6	Mc1r
Odz2		Nr1h5	Mc2r
Odz3		Jarid2	Mc3r
Odz4		Dmrta1	Mc4r
Omg		Rhox2e	Mc5r
Opcml		Zfp384	Mtnr1a
Pcdh1		Zfp868	Mtnr1b
Pcdh10		Jund	Grm1
Pcdh11x		Zzz3	Grm2
Pcdh12		Sp100	Grm3
Pcdh15		Sox30	Grm4
Pcdh17		Zfp780b	Grm5
Pcdh18		Mier1	Grm6
Pcdh19		Myog	Grm7
Pcdh20		Rex2	Grm8
Pcdh7		Maf	Nmur1
Pcdh8		Dmrt1	Nmur2
Pcdh9		Klf7	Npffr1
Pcdha1		Zscan4-ps3	Npffr2
Pcdha10		Spdef	Npsr1
Pcdha11		Nkx2-6	Npbwr1
Pcdha12		Zfp992	Npy1r
Pcdha2		Zfp580	Npy2r
Pcdha3		Rhox4a2	Npy4r
Pcdha4		Rhox4a	Npy5r
Pcdha5		Klf3	Npy6r
Pcdha6		Ctcfl	Ntsr1
Pcdha7		Zscan4f	Ntsr2
Pcdha8		Smarcc2	Oprd1
Pcdha9		Tsc22d3	Oprk1
Pcdhac1		Gm9376	Oprm1
Pcdhac2		Zfp41	Oprl1
Pcdhb1		9130019O22Rik	Opn1mw
Pcdhb10		Gm44973	Opn1sw
Pcdhb11		Zfp113	Rho
Pcdhb12		Zfp58	Opn3
Pcdhb13		Tcf4	Opn4
Pcdhb14		Zfp979	Opn5
Pcdhb15		Foxc2	Hcrtr1
Pcdhb16		Tbx21	Hcrtr2
Pcdhb17		Osr1	Gpr107
Pcdhb18		Crebzf	Gpr137
Pcdhb19		Zfp831	Tpra1
Pcdhb2		Bcl6b	Gpr157
Pcdhb20		Dnajc1	Oxgr1
Pcdhb21		Rhox7b	P2ry1
Pcdhb22		Pparg	P2ry2
Pcdhb3		Mbtps2	P2ry4
Pcdhb4		Zfp329	P2ry6
Pcdhb5		Pou5f1	P2ry12
Pcdhb6		Rsl1	P2ry13
Pcdhb7		Zfp516	P2ry14
Pcdhb8		Sp3	Pth1r
Pcdhb9		Tal2	Pth2r
Pcdhga1		Noto	Ptafr
Pcdhga10		Gm32687	Prokr1
Pcdhga11		Pax8	Prokr2
Pcdhga12		Camta2	Prlhr
Pcdhga2		Gata4	Ptgdr
Pcdhga3		Lhx6	Ptgdr2
Pcdhga4		Zfp709	Ptger1
Pcdhga5		Zfp469	Ptger2
Pcdhga6		Aire	Ptger3
Pcdhga7		Hmgb4	Ptger4
Pcdhga8		Prdm9	Ptgfr
Pcdhga9		Dmrta2	Ptgir
Pcdhgb1		Foxr1	Tbxa2r
Pcdhgb2		Zfp352	F2r
Pcdhgb4		Prdm13	F2rl1
Pcdhgb5		Gli1	F2rl2
Pcdhgb6		Ikzf2	F2rl3
Pcdhgb7		Foxd3	Qrfpr
Pcdhgb8		Foxl1	Rxfp1
Pcdhgc3		Foxa2	Rxfp2
Pcdhgc4		Hoxb7	Rxfp3
Pcdhgc5		Dmrt3	Rxfp4
Pdgfra		Zfp708	Sstr1
Pdgfrb		Bhlha15	Sstr2
Pigr		Pou3f4	Sstr3
Pkd1		Zfp652	Sstr4
Ppfia1		Zfp760	Sstr5
Ppfia2		Xbp1	Sucnr1
Ppfia3		Foxj2	Taar2
Ppfia4		Pknox1	Taar3
Ptgfrn		Zfp969	Taar4
Ptk7		Setdb2	Taar5
Ptpn2		Sox21	Taar6
Ptpn5		Mael	Taar8b
Ptpra		Hand1	Taar9
Ptprb		Gm14296	Tacr1
Ptprc		Gata5	Tacr2
Ptprd		Smad3	Tacr3
Ptpre		Obox6	Tas1r1
Ptprf		Zfp654	Tas1r2
Ptprg		Zbtb2	Tas1r3
Ptprh		Baz2b	Trhr
Ptprj		Tgif2	Trhr2
Ptprk		Zfp408	Taar1
Ptprm		Irf4	Uts2r
Ptprn		Ikzf3	Avpr1a
Ptprn2		Foxb1	Avpr1b
Ptpro		Zfp526	Avpr2
Ptprr		Rbpj	Oxtr
Ptprs		Gmeb2	Adcyap1r1
Ptprt		Pitx2	Vipr1
Ptpru		Gm32717	Vipr2
Ptprz1		Zfta	Mrgpra1
Pvrl1		Zfp715	Mrgpra2a
Pvrl2		Prdm15	Mrgpra2b
Pvrl3		Zfp512	Mrgpra3
Pvrl4		Zfp7	Mrgpra4
Rtn4		Zfp850	Mrgpra5
Rtn4r		Nsd2	Mrgpra6
Rtn4rl1		Six5	Mrgpra7
Rtn4rl2		Hsf5	Mrgpra8
Sdc1		Zfp442	Mrgpra9
Sdc2		Zfp449	Mrgprb1
Sdc3		Zfp661	Mrgprb2
Sdc4		Zfp931	Mrgprb3
Sdk2		Rxrg	Mrgprb4
Sema3b		Zfp473	Mrgprb5
Sema3e		Mef2c	Mrgprb8
Sema3f		Zfp354b	Mrgprh
Sema4d		Zfp182	Mrgprx1
Sema4g		Foxe1	Mrgprx2
Sema6d		Myc
Sema7a		Zfp990
Slitrk1		Prdm1
Slitrk2		Gm9040
Slitrk3		Hoxa4
Slitrk4		Tbx20
Slitrk5		Pou6f1
Slitrk6		Zim1
Tek		Zkscan4
Tie1		Nfyc
Tlr1		Zic2
Tlr11		Gli3
Tlr12		Zfp846
Tlr2		Zfp82
Tlr3		Nfx1
Tlr4		Aff3
Tlr5		Zfp560
Tlr6		Zfp266
Tlr7		Zfp11
Tlr8		Rcor1
Tlr9		Fezf2
Tpbg		Bhlhe40
Tshr		Rhox2g
Tspan5		Relb
Tyro3		Lef1
Unc5a		Gm14419
Unc5b		Zfp433
Unc5c		Neurod2
Unc5d		Zfp784
Vcam1		Hoxd4
Vstm2a		Gm9044
Vstm2b		Uncx
		Spic
		Gmeb1
		Hsf1
		Usf2
		Foxk1
		Zfp51
		Zfp938
		E2f3
		Zbtb8a
		Smad6
		Snai1
		Stat1
		Hoxd3
		Gm10033
		Fosl1
		Irx3
		Npas3
		Myod1
		Zfp973
		Foxq1
		Zfp759
		Gm9046
		Tbx10
		Sohlh2
		Zfp281
		Fiz1
		Rarb
		Zfp942
		Zfp169
		Zfp648
		Spi1
		Zfp853
		Arid3c
		Mga
		Hbp1
		Gm3854
		Arnt
		Snai3
		Gm11009
		Bhlha9
		Hmg20a
		Zbtb44
		Foxp4
		Zbtb38
		Gzf1
		Tfeb
		Gata2
		Mynn
		Esrrg
		Pax6
		Zfp958
		Zfp42
		Nkx2-9
		Gm7072
		Nr5a2
		Zfp523
		Zbtb10
		Nkx3-1
		Zfp595
		Klf11
		Gm28557
		Zfp317
		Arntl2
		Zfp142
		Mbd4
		Paxbp1
		Zfp800
		Smad2
		Zfp971
		Plag1
		Nr2e1
		Foxd1
		Rcor3
		Zfpm2
		Vezf1
		Pbx3
		Hnf4a
		D130040H23Rik
		Gm6871
		Gm14401
		Ets1
		Nr5a1
		Mbd2
		Zfp947
		Zfp879
		Sox14
		Zfp746
		Hes3
		Nobox
		Zfp936
		Zscan26
		E2f5
		Gm35315
		Stat3
		Foxo4
		Zfp770
		Gtf2i
		Aebp2
		Duxbl1
		Gbx2
		Zfp974
		Tead2
		Zfp97
		Zfp27
		Nfat5
		Zfp472
		Myt1
		Dach2
		Hnf4g
		Gm21915
		Hsfy2
		Atf1
		Thap4
		Zbtb17
		Tsc22d1
		Gm3055
		Gm15446
		Lyl1
		Gm20422
		Hoxd9
		Rhox3a
		Mycn
		Dbx2
		Zfp697
		Zbtb26
		Zfp444
		Npas4
		Tulp3
		Pms1
		Foxf1
		Zfp131
		Zfp810
		Zfp773
		Zfpm1
		Ctcf
		Zfp729b
		Zfp429
		Tfap2e
		Tlx2
		Sp8
		2610021A01Rik
		Usf1
		Mta3
		Elf3
		Ascl3
		Ebf2
		Zfp968
		Mnt
		Creb3l2
		Meis2
		Zfp521
		Zfp993
		Zfp653
		Klf2
		Nr2c2
		Zmat1
		Cebpa
		Zbtb8b
		Elk4
		Zfp597
		Gm29106
		Foxo3
		Tcf12
		Foxp1
		Mlxip
		Prox2
		Obox8
		Rara
		Zbtb4
		Hoxc6
		Nrl
		Vsx2
		Nr4a3
		Ebf4
		Tlx3
		Zfp945
		Mier3
		Mycs
		Zbtb34
		Atf7
		Platr25
		Pax3
		Gm2007
		Irf1
		Zfp286
		Hnf1b
		Nkx1-1
		Tada2b
		Zfp275
		Mkrn2
		Hoxc5
		Pgr
		Gm28360
		Pax9
		Hoxc8
		Ubp1
		Tcf7l1
		Hoxd1
		Zfp341
		Ebf1
		Myb
		Klf6
		Klf17
		Gatad2b
		Usf3
		Gm10770
		Zfp362
		Gm5767
		Gm14410
		Zfp787
		Tgif2lx1
		Zfp583
		Twist1
		Zfp296
		Gm14403
		Sox7
		Sohlh1
		Zfp273
		Zfp334
		Snapc4
		Foxp2
		Tulp1
		Elf5
		Zfp119a
		Tfap4
		Zbtb42
		2010315B03Rik
		Foxo1
		Tsc22d2
		E2f2
		Zfp64
		E2f1
		Neurod6
		Neurog1
		Batf3
		Zscan22
		Klf8
		Rhox7a
		Foxl3
		Tcf15
		Rhox2f
		Foxg1
		Rora
		2810021J22Rik
		E2f6
		Zfp946
		Hoxb9
		Rhox9
		Zfp456
		Gm9045
		Glis1
		Bsx
		Hdx
		Cebpd
		Zbtb46
		Hmg20b
		Ncor2
		2610008E11Rik
		Zfp607b
		Gcm1
		Rhox4b
		Dlx3
		Nfkb2
		Tox4
		Zfp672
		Zfp825
		Zhx1
		Spib
		Irf5
		Zfp52
		Fezf1
		Scrt1
		Homez
		4930522L14Rik
		Nr4a2
		Zfp692
		Thap12
		Zfp953
		En1
		Onecut2
		Stat4
		Smad9
		Nfib
		Srebf2
		Gtf3a
		Pitx3
		Glis2
		Zfp948
		Gm21836
		Zfp811
		AI854703
		Nr4a1
		Adnp
		Sim2
		Elf2
		Mitf
		Zkscan6
		Zfy2
		Foxj3
		Zfp128
		Ptf1a
		Cdx2
		Tsc22d4
		Zbtb3
		Yy2
		Zfp870
		Zfp459
		Ascl5
		Tbx19
		Prrxl1
		Plagl1
		Rhox2b
		Hey1
		Hivep3
		Hopx
		Zfp689
		Olig3
		Elk3
		Gtf2ird1
		AU041133
		Sox5
		Zscan25
		Irx6
		Vdr
		Zfp322a
		Zfp513
		Hmgxb4
		Fosb
		Zik1
		Nhlh2
		Prdm5
		Hmx3
		Gm9049
		Zfp141
		Zfp872
		Zfp300
		Zfp663
		5730507C01Rik
		Elf1
		Zfp524
		Nkx6-3
		Six6
		Zfp777
		Zfp109
		Zbtb24
		Zfp966
		En2
		Nkx2-2
		Gm10130
		Zbtb43
		Hoxb8
		Gm4981
		Mafg
		Bach2
		Satb1
		Trerf1
		Zfp536
		Arid1b
		Zfp612
		Rfx7
		Arid3b
		Grhl2
		Tshz3
		L3mbtl4
		Cux2
		Hoxa6
		Rhox6
		Ncoa1
		Terf2
		Sox6
		Zfp985
		Hmgxb3
		Zfp90
		Zscan4c
		A630089N07Rik
		Neurog2
		Nanog
		Zfp81
		Zfp959
		Gm2026
		Rhox12
		Mafk
		Mta2
		Pax4
		Prdm4
		Zfp867
		Zfp120
		Zfp763
		Nfatc3
		Zxdb
		Zbtb5
		Hmga1
		Zfp711
		Zfp691
		Rhox4f
		Zfp276
		Tfap2d
		Arntl
		Gbx1
		Zfp738
		Zfp599
		Zkscan2
		Zfp3
		Thra
		Terf1
		Mta1
		Mzf1
		Ybx2
		Egr3
		Repin1
		Mxd3
		Zbtb7c
		Zfp808
		Tbx3
		Heyl
		Myt1l
		Wt1
		Gm10226
		Nr2e3
		Zfp62
		Zbtb32
		Zfp398
		Zbtb22
		Hic1
		Pou1f1
		Shox2
		Zfp454
		Zfp418
		Nfyb
		Zfp771
		Lrrfip2
		Zfp268
		Cebpe
		Zfp180
		Prdm14
		Pbx4
		Zbtb18
		Zscan4-ps1
		Barhl1
		Zfp551
		Zfp747
		Zfp963
		Gata3
		Smad4
		Gm14322
		Zfp978
		Tcf3
		Rxrb
		Barhl2
		Msgn1
		Pou2f1
		Atoh8
		Bcl11b
		Zic5
		Zfp820
		Rfx5
		Zfp616
		Gm10772
		Klf4
		Esrra
		Tead1
		Onecut3
		Gm12845
		Sp7
		Zfp319
		St18
		Gm14412
		Gm7145
		Zfp579
		Zfp248
		Nfkb1
		Hoxc13
		Gli2
		Zfp933
		Zhx3
		Pknox2
		Atf3
		Zfp687
		Zfp93
		Nfic
		Zfp324
		Zfp869
		Hoxc4
		Rhox4g
		Zfp60
		Hand2
		Zfp935
		Zfp36l2
		9130023H24Rik
		Bcl6
		Zic4
		Nr3c1
		Zfp414
		Zfp998
		Mxd1
		Zfp975
		Zfp512b
		Rhox4c
		Lhx5
		Tbr1
		Hoxc10
		Zfp467
		Gcm2
		Helt
		Trp73
		Zfp865
		Evx1
		Zkscan5
		Baz2a
		Vax2
		Ovol2
		Id1
		Tfap2a
		Ubtfl1
		Elk1
		Esrrb
		Irx2
		Isl1
		Mbd3
		Irf8
		Zfp114
		Zfp426
		Pias3
		Elf4
		Mesp2
		Csdc2
		AI987944
		Zfp46
		Dlx6
		Max
		Lhx9
		Pax2
		Hsf2
		Meiosin
		Zhx2
		Nkx1-2
		Zscan12
		Nr2f6
		Nfil3
		Gata6
		Tox
		Gm14418
		Sry
		Gm14409
		Zfp493
		Phox2a
		Sox10
		Zfp575
		Dmbx1
		Hmx1
		Mef2a
		Klf14
		Tcf23
		Lcor
		Zfp980
		Evx2
		Zfp367
		Foxd2
		Hivep2
		Plagl2
		Zfhx2
		Cebpb
		Mybl2
		Zfp955a
		Zbtb11
		Gm21994
		Hes5
		Tfcp2
		Tub
		Zfp707
		Atf4
		Hoxd12
		Zfp790
		Six1
		Hoxa1
		Rfx8
		Zfp874a
		Tfdp2
		Zfp563
		Zfp655
		Trp63
		Cdc5l
		Rhox2c
		Zscan10
		Nrf1
		Rcor2
		Figla
		Prdm2
		Nfe2
		Zfp688
		Zfp260
		Cic
		Ybx1
		Rhox3g
		Hes6
		Peg3
		Zfp445
		Zfp146
		Zfp316
		Zfp964
		Zfp667
		Runx2
		Zfp267
		Fev
		Tada2a
		Runx3
		Zfp13
		Zfp606
		Alx4
		Zscan21
		Sox13
		Zbtb39
		Srf
		T
		Mnx1
		Ets2
		Gm14326
		Zfp965
		Zfp605
		Rhox11
		Zxdc
		Zfp236
		Dnajc2
		Gm28047
		Zscan29
		Zfp287
		Zfp553
		Gm12258
		Zfp184
		Gata1
		Onecut1
		Pitx1
		Creb3l1
		Foxi2
		Terb1
		Hmgb1
		E2f8
		Tcfl5
		AW822073
		Zfp438
		Zbtb7a
		Bcl11a
		Nr1i3
		Tshz1
		Pax7
		Zfp202
		Atoh1
		Rhox4d
		Zmiz1
		Zfp628
		Bach1
		Nr1d2
		Obox7
		Zscan20
		Zfp984
		Crem
		Id2
		Zfhx4
		Zfp36l1
		Hes2
		Nkx2-4
		Zfp423
		Zfp12
		Zfp618
		Irx1
		Zfp14
		Prrx1
		Zfp647
		Dmrt2
		Alx1
		Zfp987
		Zfp952
		Zfp951
		Nkx2-3
		Zfp92
		Mixl1
		Erf
		Pias4
		Gm4924
		Zfp651
		Foxs1
		Myrfl
		Aff1
		Ebf3
		Ovol1
		Zfp646
		Gm45871
		Gatad2a
		Nfia
		Myf6
		Lbx1
		Zfp866
		Gsc2
		Six3
		Hoxd8
		Foxe3
		Meox2
		Gm14295
		Tox2
		Klf12
		Nr3c2
		Csrnp2
		Zkscan8
		Msx1
		Lin28a
		Klf5
		Rhox2h
		Grhl1
		Rorb
		Maz
		Hlx
		Egr1
		Etv3
		Pou3f2
		Zfp629
		Tcf24
		Nr2f2
		Zfp385a
		Obox3
		Rorc
		Hoxa11
		Sp140
		Twist2
		Meis1
		Nfe2l2
		Ikzf1
		Gm14399
		Zkscan16
		Hoxa10
		Zfp105
		Zbtb41
		Foxm1
		Pou3f3
		Bnc1
		Etv1
		Fosl2
		Hes1
		Lhx2
		Thap2
		Gm4724
		Mecom
		Nhlh1
		Gm32802
		Hnf1a
		Foxi3
		Sox4
		Zfp882
		Barx1
		Zfp932
		Gm14305
		Sp9
		Foxi1
		Prdm16
		Esr1
		Batf2
		Etv5
		Zfp664
		Hmbox1
		Zfp212
		Ovol3
		Zfp972
		Nr0b2
		Gatad1
		Zfp600
		Foxp3
		Zfp788
		Duxf3
		Zfp69
		Klf16
		Scrt2
		Hic2
		Zfp532
		A430033K04Rik
		Sox2
		Zbtb33
		Hoxb13
		Ddit3
		E4f1
		Zfp94
		Sp6
		Zkscan17
		Olig1
		Cphx1
		BC025920
		Hesx1
		Zbtb12
		Lhx4
		Zscan4e
		Msc
		Rhox3c
		Zfp217
		Zfp819
		Wdhd1
		Zfp983
		Stat6
		Mkx
		Obox1
		Zscan4b
		Hoxa3
		Tcf7
		Sox18
		Foxn1
		Csrnp1
		Scx
		Pou6f2
		Zfp420
		Zfp639
		Zfp988
		Smarcc1
		Zfp87
		Zic1
		Tbx1
		Zfp358
		Mis18bp1
		Zfp566
		Zfp157
		Zfp710
		Pou4f3
		Hoxd11
		Pax1
		Pou4f1
		Zfp623
		Zfp941
		Zfp410
		Rhox3f
		Zfp383
		Zfp768
		Zfp558
		Erg
		Mafa
		Zfp91
		Ascl4
		Sox17
		Zfp28
		Zfp335
		Prdm8
		Gm19965
		Zfp111
		Foxa3
		Ahr
		Gm10778
		Zfp940
		Tal1
		Arid3a
		Rela
		Pbrm1
		Aff4
		Hoxa9
		Gm4767
		Zscan4d
		Gabpa
		Aff2
		Zfp446
		Hsf4
		Gm14325
		Gm14408
		Zeb2
		Rslcan18
		Zfp37
		Ppard
		Hmgb2
		Hoxb1
		Zmat3
		Insm2
		Zfp961
		Grhl3
		Tgif2lx2
		Cdx1
		Foxl2
		Zfp644
		Zbtb48
		Gm28363
		Kmt2c
		Atf5
		Zfp53
		Jun
		Isx
		Foxf2
		Pbx2
		Zfp143
		Zfp764
		Zfp239
		Sp2
		Zfp955b
		Sall3
		Myrf
		Srebf1
		Phox2b
		Rreb1
		Zfp72
		Zfp772
		Clock
		Dlx5
		Sox1
		Otx1
		Stat5b
		Zfp568
		Pax5
		Bhlhe22
		Zfp637
		Smad1
		Sub1
		Nr1h3
		Meis3
		Sox3
		Dbx1
		Tulp2
		Tgif1
		Sp110
		Tulp4
		Ncor1
		E2f4
		Zfp386
		Fos
		Zfp24
		Zfp229
		Hhex
		Gm14393
		Emx1
		Mlx
		Cebpg
		Nr1i2
		Zfhx3
		Mef2d
		Foxn4
		Zfp354c
		Zfp934
		Irf9
		Zfp397
		Myf5
		Mlxipl
		Id3
		Tfe3
		Mef2b
		Zfp219
		Zfp458
		Ehf
		Zfp994
		Rfx4
		Npas1
		Rere
		Pias1
		Hlf
		Gm14139
		Zfp65
		Klf10
		Zglp1
		Zbed4
		Zfp930
		Isl2
		Rarg
		Zfp960
		Zfp809
		Bhlhe41
		Nr2c1
		Gm4631
		Hoxa5
		Zfp292
		Sox8
		Maff
		BC024063
		Gm2004
		5430403G16Rik
		Creb5
		Crxos
		Gm10139
		Msx3
		Gcfc2
		Zfp641
		Arid1a
		Zfp607a
		Eomes
		Arid2
		Nr0b1
		Hoxa13
		Gm49345
		Bhlhe23
		Gm21060
		Ppara
		Litaf
		Zscan5b
		Rhox2a
		Nfe2l1
		L3mbtl1
		Klf15
		Zfp799
		Etv6
		Zfp592
		Gm28168
		Zfp263
		Gm21411
		Zfp950
		Crx
		Zfp213
		Gsx2
		Zfp30
		Irf6
		Zfp345
		Zfp474
		Arid4b
		Nfix
		Creb3l4
		Zfp967
		Olig2
		Wiz
		Cdx4
		Zmiz2
		Zfp735
		Zfp189
		Prdm10
		Zbtb6
		Lcorl
		Gsc
		Hoxb5
		Zfp422
		Tbx4
		Mesp1
		Zbed6
		Ubtf
		Tbx6
		Zfp108
		Rax
		Prop1
		Nfxl1
		Dbp
		Mtf1
		Foxk2
		Gm6020
		Trp53
		Mysm1
		Esr2
		Zfp251
		Nkx2-5
		Zfp1
		Zfp354a
		Gm3604
		Etv4
		Zfp85
		Zscan2
		Sp4
		Hoxb4
		Ascl2
		Zbtb37
		Six4
		Nkx6-1
		Thap1
		Zfp101
		Rel
		Lrrfip1
		Zfp39
		Gm44505
		Alx3
		Prdm6
		Foxc1
		Nr1h2
		2210418O10Rik
		E430018J23Rik
		Vsx1
		Hoxa2
		Zfp944
		Gm14308
		Zfp518b
		Tfdp1
		Zscan4-ps2
		Dlx4
		Sp5
		Lhx8
		Zfp740
		Zfp658
		Gfi1
		Ascl1
		Ttf1
		Rhox3a2
		Rhox4e
		Dlx1
		Zbtb49
		Nr6a1
		Atf2
		Zfp574
		Thrb
		Osr2
		Arid5b
		Zfp956
		Zfp677
		Rhox8
		Hoxc12
		Zkscan7
		Foxd4
		Nr2f1
		Foxa1
		Zfp35
		Tbx5
		Zfp235
		Junb
		Zfp937
		Ybx3
		Zfp61
		Sox11
		Rfx2
		Prdm12
		Zfp668
		Gm14406
		Mbd1
		Zfp382
		Tshz2
		Rhox13
		Mecp2
		Foxr2
		Gm6710
		Irx5
		Glis3
		Arid4a
		Thap11
		Zfp407
		Nfya
		Prrx2
		Zfp712
		Atf6b
		Zfp991
		Zfp758
		Zfp57
		Tcf25
		Khsrp
		Zfp318
		Zfp207
		Plek
		Yeats4
		Nme2
		Hif1a
		Maf1
		Son
		Cebpz
		Epas1
		Setbp1
		Zfp511
		Cpeb1
		Carf
		Ahctf1
		Blzf1
		Mllt10
		Myef2
		Gabpb1
		Zgpat
		Xpa
		Casz1
		Zfp326
		Cnbp
		Tmf1
		Dmrtc1a
		Plscr1
		Ltf
		Crebl2
		Gpbp1
		Gpbp1l1
		Zfp395
		Fam170a
		Thyn1
		Rfxank
		Cc2d1a
		Zfp280c
		Tfb1m
		Capn15
		Bclaf1
		Parp12
		Zfp280d
		Gabpb2
		Phb
		Zfp503
		L3mbtl3
		Akna
		Ciz1
		Zfp750
		Smarcal1
		Znfx1
		Zfp609
		Tet2
		Nfrkb
		Mideas
		Pura
		Nkrf
		Zfp488
		Preb
		Spz1
		Crebrf
		Purg
		Zfp280b
		Tcf19
		Zfp608
		Adnp2
		Gon4l
		Phtf1
		Rag1
		Zfp706
		D630045J12Rik
		Lyar
		Prdm11
		Purb
