## Supplementary material for "Molecular signatures of genetically defined jugular nociceptors and their responses to allergic airway inflammation": Table S6

### Sheet: Description
Table S6. Gene Ontology (GO) enrichment results
GO term over-representation results for OVA-induced differentially expressed genes, compared side-by-side between MrgprC11 and P2ry1 populations and split by direction of change (up/down-regulated).
Sheet Name	Description
OVA_SideBySide_BP	Enriched GO Biological Process terms.
OVA_SideBySide_MF	Enriched GO Molecular Function terms.
OVA_SideBySide_CC	Enriched GO Cellular Component terms.

### Sheet: OVA_SideBySide_BP
Cluster	ID	Description	GeneRatio	BgRatio	RichFactor	FoldEnrichment	zScore	pvalue	p.adjust	qvalue	geneID	Count	Ontology	Direction	Subtype
MrgC11_OVA_Up	GO:0006914	autophagy	65/885	495/12398	0.131313	1.83957	5.28527	1.06408e-06	0.00505437	0.00505437	Dcaf12/Sirt2/Atg4b/Chmp7/Rab33b/Foxo3/Xbp1/Syt11/Pink1/Rragc/Zfyve1/Chmp1a/Aup1/Vps16/Bag3/Tom1/Tollip/Stbd1/Deptor/Atg3/Mapk3/Pim2/Ctsd/Chmp6/Eif4g1/Stat3/1600014C10Rik/Supt5/Fkbp8/Fez1/Arsa/Cdc37/Snrnp70/Atg7/Tnfaip3/Ddrgk1/Cdk5rap3/Nsfl1c/Tbc1d17/Phf23/Rnf41/Rraga/Cttn/Mcoln1/Vps4a/Sqstm1/Vps37c/Tspo/Hspb8/Golga2/Lzts1/Gaa/Vdac1/Zdhhc12/Vcp/Vps33a/Ei24/Vps11/Gabarapl1/Rab37/Wdr24/Rab1b/Tfeb/Ht…	65	BP	Up	MrgC11
MrgC11_OVA_Up	GO:0061919	process utilizing autophagic mechanism	65/885	495/12398	0.131313	1.83957	5.28527	1.06408e-06	0.00505437	0.00505437	Dcaf12/Sirt2/Atg4b/Chmp7/Rab33b/Foxo3/Xbp1/Syt11/Pink1/Rragc/Zfyve1/Chmp1a/Aup1/Vps16/Bag3/Tom1/Tollip/Stbd1/Deptor/Atg3/Mapk3/Pim2/Ctsd/Chmp6/Eif4g1/Stat3/1600014C10Rik/Supt5/Fkbp8/Fez1/Arsa/Cdc37/Snrnp70/Atg7/Tnfaip3/Ddrgk1/Cdk5rap3/Nsfl1c/Tbc1d17/Phf23/Rnf41/Rraga/Cttn/Mcoln1/Vps4a/Sqstm1/Vps37c/Tspo/Hspb8/Golga2/Lzts1/Gaa/Vdac1/Zdhhc12/Vcp/Vps33a/Ei24/Vps11/Gabarapl1/Rab37/Wdr24/Rab1b/Tfeb/Ht…	65	BP	Up	MrgC11
MrgC11_OVA_Up	GO:0016236	macroautophagy	47/885	328/12398	0.143293	2.00739	5.12646	3.25533e-06	0.00773141	0.00773141	Atg4b/Chmp7/Rab33b/Pink1/Rragc/Zfyve1/Chmp1a/Aup1/Vps16/Bag3/Tom1/Stbd1/Deptor/Atg3/Mapk3/Pim2/Ctsd/Chmp6/Supt5/Fkbp8/Fez1/Cdc37/Atg7/Ddrgk1/Cdk5rap3/Nsfl1c/Phf23/Rnf41/Rraga/Cttn/Mcoln1/Vps4a/Sqstm1/Vps37c/Tspo/Hspb8/Lzts1/Gaa/Vdac1/Vcp/Vps33a/Ei24/Vps11/Gabarapl1/Wdr24/Rab1b/Htra2	47	BP	Up	MrgC11
MrgC11_OVA_Up	GO:0034976	response to endoplasmic reticulum stress	39/885	256/12398	0.152344	2.13419	5.08389	5.13578e-06	0.00975797	0.00975797	Calr/Xbp1/Dnajb2/Eif2ak2/Nr1h2/Gorasp2/Hspa5/P4hb/Aup1/Ptpn1/Atf3/Pdia3/Grina/Eef2/Spop/Sgta/Eif4g1/Tmem129/Stat3/Aatf/Ddrgk1/Tmub2/Nfe2l1/Cdk5rap3/Tor1a/Jun/Atad3a/Atf4/Rtcb/H13/Ppp1r15a/Pdia6/Ube2g2/Vcp/Shisa5/Faf2/Fbxo2/Hspa1a/Os9	39	BP	Up	MrgC11
MrgC11_OVA_Up	GO:2001233	regulation of apoptotic signaling pathway	47/885	346/12398	0.135838	1.90296	4.72295	1.39199e-05	0.0214392	0.0214392	Map2k5/Lmna/Xbp1/Meis3/Psme3/Stx4a/Pink1/P4hb/Raf1/Ptpn1/Eno1/Cdk11b/Deptor/Atf3/Prkcd/Tmbim1/Pdia3/Grina/Psen2/Spop/Rbck1/Stat3/Ppp2r1a/Aatf/Pttg1ip/Maged1/Tnfaip3/Lgals3/Nono/Jun/Cttn/Tmem161a/Ier3/Agt/Atf4/Acaa2/Hspa1b/Ccar2/Itm2c/Ivns1abp/Ei24/Cpe/Pea15a/Hspa1a/Htra2/Gnai2/Nol3	47	BP	Up	MrgC11
MrgC11_OVA_Up	GO:0042176	regulation of protein catabolic process	49/885	368/12398	0.133152	1.86533	4.67208	1.57973e-05	0.0214392	0.0214392	Bag2/Hspbp1/Sirt2/Atg4b/Psmd2/Tspan15/Xbp1/Dnajb2/Mgat3/Psme3/Gipc1/Psmd3/Kat2a/Hspa5/Tspan17/Mapk3/Psen2/Chmp6/Sgta/Laptm5/Nop53/Marchf2/Ezr/Snrnp70/Pttg1ip/Atg7/Tnfaip3/Ddrgk1/Nfe2l1/Cdk5rap3/Rnf41/Usp5/Tmem9/Ddb1/Egln2/Csnk1d/Oaz2/Ier3/Fzr1/Tiparp/Azin2/Hspa1b/Ccar2/Vcp/Vps11/Map1a/Fbxo2/Hspa1a/Hsp90ab1	49	BP	Up	MrgC11
MrgC11_OVA_Up	GO:0043254	regulation of protein-containing complex assembly	49/885	371/12398	0.132075	1.85025	4.60989	1.96519e-05	0.0216646	0.0216646	Gsn/Sirt2/Actr3/Carmil2/Trappc12/Abhd17a/Eif2ak2/Ppp2r5b/Syt11/Nr1h2/Coro1a/Pink1/Hjurp/Eml2/Hspa5/Raf1/Prkcd/Gda/Psen2/Vasp/Eif4g1/Nop53/Capzb/Myadm/Wars1/Med25/Fkbp4/Lgals3/Cttn/Dmtn/Abhd8/Avil/Tfip11/Cdc42ep4/Hspa1b/Tubb4a/Zdhhc12/Tmod1/Syp/Vcp/Epn1/Cdc42ep2/Preb/Syngr3/Dbn1/Dbnl/Bbs4/Hspa1a/Nol3	49	BP	Up	MrgC11
MrgC11_OVA_Up	GO:0051604	protein maturation	57/885	467/12398	0.122056	1.70988	4.33553	4.34006e-05	0.027487	0.027487	Calr/Bag2/Gsn/Atg4b/Tbcc/Tspan15/Dnajb2/Pgap4/Dnajb1/Lonp2/Icmt/Fntb/Hspa2/Hspa5/P4hb/Bag3/Map2k3/Eno1/Gpaa1/Dnajc7/Pdia3/Tspan17/Cpn1/Psen2/Fnta/Pex19/Sgta/Chst8/Fkbp8/Dffa/Cdc37/Snrnp70/Mvp/Piga/Tor1a/Sde2/Fkbp4/Dnaja3/Dnajb11/Tuba1a/H13/Hspa1b/Stoml2/Ppp1r15a/Pcsk2/Grn/Prep/Cpe/Pigs/Nudc/Txndc5/Pmpca/Hspa1a/Ric8a/Mapk11/Hsp90ab1/Ncstn	57	BP	Up	MrgC11
MrgC11_OVA_Up	GO:0030968	endoplasmic reticulum unfolded protein response	17/885	82/12398	0.207317	2.90431	4.79674	5.44513e-05	0.0282833	0.0282833	Xbp1/Eif2ak2/Hspa5/Ptpn1/Atf3/Stat3/Aatf/Ddrgk1/Cdk5rap3/Atad3a/Atf4/Rtcb/Ppp1r15a/Pdia6/Shisa5/Hspa1a/Os9	17	BP	Up	MrgC11
MrgC11_OVA_Up	GO:0006457	protein folding	28/885	177/12398	0.158192	2.21612	4.51799	5.46122e-05	0.0282833	0.0282833	Calr/Tbcc/Dnajb2/Dnajb1/Hspa2/Hspa5/P4hb/Bag3/Dnajc7/Pdia3/Pex19/Sgta/Fkbp8/Dffa/Cdc37/Snrnp70/Tor1a/Fkbp4/Dnaja3/Dnajb11/Tuba1a/Hspa1b/Grn/Nudc/Txndc5/Hspa1a/Ric8a/Hsp90ab1	28	BP	Up	MrgC11
MrgC11_OVA_Up	GO:1901873	regulation of post-translational protein modification	32/885	215/12398	0.148837	2.08507	4.44973	5.65445e-05	0.0282833	0.0282833	Bag2/Hdac3/Hspbp1/Dnajb2/Arrdc4/Egr1/Pink1/Hspa5/Tollip/Tcf25/Sae1/Laptm5/Nop53/Pttg1ip/Atg7/Tnfaip3/Cdk5rap3/Pef1/Phf23/Arrdc3/Dnaja3/Sqstm1/Tspo/U2af2/Fzr1/Golga2/Hspa1b/Vcp/Ivns1abp/Fbxo2/Hspa1a/Hsp90ab1	32	BP	Up	MrgC11
MrgC11_OVA_Down	GO:0006119	oxidative phosphorylation	68/815	125/12398	0.544	8.27547	21.6854	1.54019e-47	1.46318e-43	1.46318e-43	Cox6b1/Sdhd/Uqcr10/Ndufs4/Etfrf1/Ndufb3/Atp5pb/Dnajc15/Ndufab1/Ndufa12/Uqcrq/Ndufs8/Ndufb11/Ndufs5/mt-Nd4/Ndufb10/Cox8a/Snca/Ndufb4/Ndufa8/Ndufs6/Sdhb/Ndufv3/Cox4i1/mt-Nd5/Uqcrh/Ndufb7/Uqcc3/Atp5f1e/mt-Cytb/Cox6a1/Ndufb6/Ndufb8/Cox6c/Ndufa7/Uqcr11/Ndufa13/Ndufv2/Ndufb9/Ndufc2/Atp5po/Atp7a/Cox7a2/Ndufb5/Atp5pd/Ndufa1/Uqcrb/Ndufa6/Atp5pf/Uqcc2/Cycs/Ndufa5/Atp5me/Ndufa2/Ndufc1/mt-Nd6/Atp5if1/Ndufa3/…	68	BP	Down	MrgC11
MrgC11_OVA_Down	GO:0022904	respiratory electron transport chain	56/815	103/12398	0.543689	8.27075	19.6544	2.94174e-39	9.3155e-36	9.3155e-36	Sdhd/Uqcr10/Ndufs4/Ndufb3/Dnajc15/Ndufab1/Ndufa12/Uqcrq/Ndufs8/Ndufb11/Ndufs5/mt-Nd4/Ndufb10/Cox8a/Snca/Ndufb4/Ndufa8/Ndufs6/Sdhb/Ndufv3/Higd1a/Cox4i1/mt-Nd5/Uqcrh/Ndufb7/Uqcc3/mt-Cytb/Cox6a1/Ndufb6/Ndufb8/Ndufa7/Uqcr11/Ndufa13/Ndufv2/Ndufb9/Ndufc2/Coxfa4/Cox7a2/Ndufb5/Ndufa1/Uqcrb/Ndufa6/Cycs/Ndufa5/Ndufa2/Ndufc1/mt-Nd6/Ndufa3/Ndufa11/Cox7b/Cox5a/mt-Nd1/Cox5b/Cox7c/Park7/Ndufb1	56	BP	Down	MrgC11
MrgC11_OVA_Down	GO:0045333	cellular respiration	80/815	295/12398	0.271186	4.12536	14.4109	4.70145e-29	3.72198e-26	3.72198e-26	Cox6b1/Sdhd/Uqcr10/Ndufs4/Etfrf1/Ndufb3/Idh3g/Atp5pb/Dnajc15/Ndufab1/Ndufa12/Uqcrq/Ndufs8/Mdh1/Sdhaf4/Ndufb11/Ndufs5/mt-Nd4/Ndufb10/Cox8a/Snca/Ndufb4/Hif1a/Ndufa8/Ndufs6/Sdhb/Ndufv3/Higd1a/Cox4i1/mt-Nd5/Uqcrh/Ndufb7/Uqcc3/Atp5f1e/mt-Cytb/Cox6a1/Ndufb6/Ndufb8/Cox6c/Ndufa7/Uqcr11/Mpc2/Ndufa13/Ndufv2/Ndufb9/Mrps36/Ndufc2/Atp5po/Coxfa4/Atp7a/Pik3ca/Cox7a2/Ndufb5/Atp5pd/Ndufa1/Uqcrb/Ndufa6/Atp5pf/Ide/…	80	BP	Down	MrgC11
MrgC11_OVA_Down	GO:0002181	cytoplasmic translation	61/815	222/12398	0.274775	4.17995	12.6815	1.13676e-22	4.90874e-20	4.90874e-20	Rpl5/Rpl19/Eif3m/Rpl36a/Rps26/Rps28/Rpl41/Eif2s3y/Rpl22l1/Rpl23a/Eif2b1/Skic8/Rplp2/Rps8/Rps5/Rpl23/Rps4x/Rps17/Rpl18/Fau/Rps24/Rps21/Rpl28/Rpl9/Rps15a/Rpl11/Eif3k/Rpl7/Eif4a2/Rps27a/Npm1/Rps23/Eif2s2/Rpl37/Rpl36/Rpl31/Rps25/Rps7/Rpl17/Rps15/Rps13/Eif3e/Rps19/Rpl26/Rpl32/Sh3bgrl/Rps3a1/Rpl37a/Rpl6/Rpl29/Mcts1/Rps20/Rpl18a/Rps11/Rpl35/Gsk3b/Rps6/Rps29/Rpl39/Rpl38/Rpl35a	61	BP	Down	MrgC11
MrgC11_OVA_Down	GO:0140236	translation at presynapse	26/815	46/12398	0.565217	8.59824	13.6946	1.98491e-19	7.25257e-17	7.25257e-17	Rpl5/Rpl36a/Rps26/Rps28/Rpl23a/Rplp2/Rps5/Rpl23/Rps24/Rpl28/Rpl9/Rps15a/Rpl7/Rps27a/Rpl37/Rpl36/Rpl17/Rpl26/Rpl32/Rpl37a/Rpl6/Rpl29/Rps11/Rpl35/Rpl38/Rpl35a	26	BP	Down	MrgC11
MrgC11_OVA_Down	GO:0140241	translation at synapse	26/815	47/12398	0.553191	8.4153	13.5099	4.1697e-19	1.36594e-16	1.36594e-16	Rpl5/Rpl36a/Rps26/Rps28/Rpl23a/Rplp2/Rps5/Rpl23/Rps24/Rpl28/Rpl9/Rps15a/Rpl7/Rps27a/Rpl37/Rpl36/Rpl17/Rpl26/Rpl32/Rpl37a/Rpl6/Rpl29/Rps11/Rpl35/Rpl38/Rpl35a	26	BP	Down	MrgC11
MrgC11_OVA_Down	GO:0140242	translation at postsynapse	26/815	47/12398	0.553191	8.4153	13.5099	4.1697e-19	1.36594e-16	1.36594e-16	Rpl5/Rpl36a/Rps26/Rps28/Rpl23a/Rplp2/Rps5/Rpl23/Rps24/Rpl28/Rpl9/Rps15a/Rpl7/Rps27a/Rpl37/Rpl36/Rpl17/Rpl26/Rpl32/Rpl37a/Rpl6/Rpl29/Rps11/Rpl35/Rpl38/Rpl35a	26	BP	Down	MrgC11
P2ry1_OVA_Up	GO:0002181	cytoplasmic translation	75/525	222/12398	0.337838	7.97812	22.0608	5.71359e-48	5.42791e-44	5.42791e-44	Rpl35/Rpl5/Rpl19/Rpl21/Rplp1/Rps16/Rps15a/Rpl35a/Rpl32/Rpl22/Rpl34/Rps24/Rpl7/Rps8/Rpl37/Rps19/Rpl18/Rpl36/Rpl10a/Rpl17/Rpl38/Rps2/Rpl10/Rps14/Rpl30/Fau/Rpl28/Eif3k/Rpl14/Eif3g/Rps4x/Rps25/Rps27a/Rps5/Rpl7a/Rps21/Rps9/Rpl29/Mcts1/Rps20/Rps3a1/Rpl18a/Rpl9/Rps13/Rps12/Rack1/Rpl41/Eif2s2/Eif3i/Rpl36a/Rpl31/Rps18/Rps6/Rps11/Rps29/Rpl26/Mcts2/Rps3/Rpl23/Rplp2/Rps17/Rpl39/Rpsa/Rps15/Rps23/Mrpl58/Denr/R…	75	BP	Up	P2ry1
P2ry1_OVA_Up	GO:0140236	translation at presynapse	36/525	46/12398	0.782609	18.4815	24.9774	3.11626e-41	1.48022e-37	1.48022e-37	Rpl35/Rpl5/Rps16/Rps15a/Rpl35a/Rpl32/Rpl22/Rpl34/Rps24/Rpl7/Rpl37/Rpl36/Rpl10a/Rpl17/Rpl38/Rpl10/Rps14/Rpl28/Rpl14/Rps27a/Rps5/Rpl7a/Rpl29/Rpl9/Rps12/Rpl36a/Rps11/Rpl26/Rpl23/Rplp2/Rpl27/Rpl12/Rpl6/Rpl37a/Rps28/Rps26	36	BP	Up	P2ry1
P2ry1_OVA_Up	GO:0140241	translation at synapse	36/525	47/12398	0.765957	18.0883	24.6805	1.28022e-40	3.04053e-37	3.04053e-37	Rpl35/Rpl5/Rps16/Rps15a/Rpl35a/Rpl32/Rpl22/Rpl34/Rps24/Rpl7/Rpl37/Rpl36/Rpl10a/Rpl17/Rpl38/Rpl10/Rps14/Rpl28/Rpl14/Rps27a/Rps5/Rpl7a/Rpl29/Rpl9/Rps12/Rpl36a/Rps11/Rpl26/Rpl23/Rplp2/Rpl27/Rpl12/Rpl6/Rpl37a/Rps28/Rps26	36	BP	Up	P2ry1
P2ry1_OVA_Up	GO:0140242	translation at postsynapse	36/525	47/12398	0.765957	18.0883	24.6805	1.28022e-40	3.04053e-37	3.04053e-37	Rpl35/Rpl5/Rps16/Rps15a/Rpl35a/Rpl32/Rpl22/Rpl34/Rps24/Rpl7/Rpl37/Rpl36/Rpl10a/Rpl17/Rpl38/Rpl10/Rps14/Rpl28/Rpl14/Rps27a/Rps5/Rpl7a/Rpl29/Rpl9/Rps12/Rpl36a/Rps11/Rpl26/Rpl23/Rplp2/Rpl27/Rpl12/Rpl6/Rpl37a/Rps28/Rps26	36	BP	Up	P2ry1
P2ry1_OVA_Up	GO:0006119	oxidative phosphorylation	45/525	125/12398	0.36	8.50149	17.7249	2.45753e-30	2.59406e-27	2.59406e-27	Ndufs4/Ndufb3/Ndufa2/Ndufa3/Cox6c/Ndufa7/Ndufb6/Ndufv3/Cox8a/Atp5pf/Coq7/Ndufa6/Cox4i1/Ndufb7/Ndufs6/Cox6a1/Cox5b/Ndufs5/Cox7a2/Uqcrq/Ndufa13/Abcd1/Ndufa1/Uqcrh/Uqcr10/Uqcr11/Ndufa8/Ndufc1/Cox6b1/Atp5if1/Atp5mf/Ndufa11/Atp5f1e/Cox5a/Cox7c/Park7/Atp5pd/Ndufb1/Ndufb4/Cox7b/Uqcc2/Ndufab1/Ndufa5/Ndufa12/Ndufs8	45	BP	Up	P2ry1
P2ry1_OVA_Up	GO:0022904	respiratory electron transport chain	38/525	103/12398	0.368932	8.71242	16.5273	3.17248e-26	2.61681e-23	2.61681e-23	Ndufs4/Ndufb3/Ndufa2/Ndufa3/Ndufa7/Ndufb6/Ndufv3/Cox8a/Coq7/Ndufa6/Cox4i1/Ndufb7/Ndufs6/Coxfa4/Cox6a1/Cox5b/Pum2/Ndufs5/Cox7a2/Uqcrq/Ndufa13/Ndufa1/Uqcrh/Uqcr10/Uqcr11/Ndufa8/Ndufc1/Ndufa11/Cox5a/Cox7c/Park7/Ndufb1/Ndufb4/Cox7b/Ndufab1/Ndufa5/Ndufa12/Ndufs8	38	BP	Up	P2ry1
P2ry1_OVA_Up	GO:0045333	cellular respiration	51/525	295/12398	0.172881	4.08263	11.2679	3.96927e-18	1.714e-15	1.714e-15	Ndufs4/Ndufb3/Ndufa2/Ndufa3/Cox6c/Ndufa7/Ndufb6/Ndufv3/Cox8a/Atp5pf/Coq7/Ndufa6/Cox4i1/Ndufb7/Ndufs6/Coxfa4/Cox6a1/Fbp1/Cox5b/Pum2/Ndufs5/Cox7a2/Uqcrq/Ndufa13/Abcd1/Ndufa1/Mrps36/Uqcrh/Uqcr10/Uqcr11/Ndufa8/Ndufc1/Cox6b1/Atp5if1/Atp5mf/Ndufa11/Atp5f1e/Cox5a/Mpc1/Cox7c/Park7/Atp5pd/Ppp2ca/Ndufb1/Ndufb4/Cox7b/Uqcc2/Ndufab1/Ndufa5/Ndufa12/Ndufs8	51	BP	Up	P2ry1

### Sheet: OVA_SideBySide_MF
Cluster	ID	Description	GeneRatio	BgRatio	RichFactor	FoldEnrichment	zScore	pvalue	p.adjust	qvalue	geneID	Count	Ontology	Direction	Subtype
MrgC11_OVA_Up	GO:0005200	structural constituent of cytoskeleton	18/878	64/12306	0.28125	3.94198	6.54044	3.02349e-07	0.000351027	0.000351027	Actr3/Arpc1b/Lmna/Tuba1b/Actn4/Prph/Tubb2a/Actr1a/Nefm/Ina/Tubb5/Tubb2b/Tuba1a/Tubb4a/Dbnl/Actr1b/Tubb4b/Tubb3	18	MF	Up	MrgC11
MrgC11_OVA_Up	GO:0030246	carbohydrate binding	29/878	148/12306	0.195946	2.74637	5.92432	5.04104e-07	0.000390176	0.000390176	Calr/Galnt14/Slc2a3/P4htm/Cdipt/Pfkm/Stbd1/Ogfod2/Pgd/Pfkl/Tkt/Pygl/Galk1/Nptx2/Taldo1/P4ha3/Lgals3/Gpi1/Egln2/Gys1/Slc2a8/Gaa/Fuca1/Fbxo2/Fam3a/Lman2l/Galnt5/P4ha2/Os9	29	MF	Up	MrgC11
MrgC11_OVA_Up	GO:0005525	GTP binding	39/878	294/12306	0.132653	1.85926	4.13326	0.000122534	0.0474208	0.0474208	Rab33b/Gnl1/Gem/Tuba1b/Rragc/Anxa6/Arl4d/Gnl2/Eef2/Rab3d/Tubb2a/Rab5c/Nkiras2/Fkbp4/Rraga/Tufm/Tubb5/Tubb2b/Agap3/Tuba1a/Rtcb/Tubb4a/Ehd4/Rhov/Rabl6/Ehd1/Rtkn/Eftud2/Rab37/Tubb4b/Tubb3/Srpra/Diras1/Rab1b/Rac3/Gtpbp6/Hsp90ab1/Gnai2/Tubg2	39	MF	Up	MrgC11
MrgC11_OVA_Down	GO:0003735	structural constituent of ribosome	69/789	155/12306	0.445161	6.94316	19.4889	1.80851e-41	4.19936e-38	4.19936e-38	Rpl5/Rps27l/Rpl19/Mrpl33/Rpl36a/Rps26/Rps28/Rpl41/Rpl22l1/Rpl23a/Rplp2/Rps8/Rps5/Rpl23/Rps4x/Rps17/Mrpl27/Mrpl35/Rpl18/Fau/Rps24/Rps21/Mrpl23/Rpl28/Rpl9/Rps15a/Mrpl30/Rpl11/Rpl7/Rps27a/Mrpl13/Mrps17/Rps23/Rpl37/Rpl36/Rpl31/Rps25/Mrpl22/Mrpl20/Mrpl15/Rps7/Rpl17/Rps15/Rps13/Rps19/Rpl26/Rpl32/Mrpl41/Mrps14/Mrpl51/Rps3a1/Rpl37a/Rpl6/Rpl29/Rps20/Rpl18a/Mrpl52/Rps11/Mrps18c/Rpl35/Mrps16/Mrpl1/Mrpl54/Rp…	69	MF	Down	MrgC11
MrgC11_OVA_Down	GO:0005198	structural molecule activity	91/789	448/12306	0.203125	3.16813	12.2357	9.07254e-24	1.05332e-20	1.05332e-20	Rims3/Rpl5/Rapsn/Septin7/Rps27l/Rpl19/Ndufab1/Mrpl33/Rpl36a/Rps26/Rps28/Lama4/Rpl41/Rpl22l1/Rpl23a/Rplp2/Rps8/Rps5/Rpl23/Rps4x/Rps17/Mrpl27/Mrpl35/Rpl18/Fau/Mbp/Rps24/Rps21/Mrpl23/Rpl28/Rpl9/Rps15a/Mrpl30/Rpl11/Rpl7/Lyrm4/Col7a1/Spon1/Mfap5/Rps27a/Mrpl13/Mrps17/Rps23/Camk2b/Rpl37/Ctnnd2/Rpl36/Rpl31/Rps25/Mrpl22/Mrpl20/Mrpl15/Rps7/Rpl17/B2m/Dmd/Rps15/Rps13/Myl6/Rps19/Gpm6b/Rpl26/Rimbp2/Rpl32/Mrpl4…	91	MF	Down	MrgC11
MrgC11_OVA_Down	GO:0015078	proton transmembrane transporter activity	28/789	101/12306	0.277228	4.32391	8.77911	1.9125e-11	1.48028e-08	1.48028e-08	Atp6v1f/Ndufs4/Atp5pb/Atp5mc3/Ndufs8/mt-Nd4/mt-Nd5/Uqcrh/Ndufb7/Atp5f1e/mt-Cytb/Atp6v1d/Atp5mc1/Ndufv2/Slc2a13/Atp5po/Atp5mg/Atp5pd/Atp5pf/Atp6v1g2/Atp5me/Ndufa2/mt-Nd6/Atp5mf/Cox5a/mt-Nd1/Atp5f1c/Atp6v1e1	28	MF	Down	MrgC11
MrgC11_OVA_Down	GO:0019843	rRNA binding	21/789	77/12306	0.272727	4.25372	7.49617	8.81365e-09	3.41088e-06	3.41088e-06	Rpl5/Rpl19/Rpf2/Rpl23a/Rps5/Rpl23/Rps4x/Rpl9/Rpl11/Rpl7/Mrps17/Npm1/Rpl37/Mrpl20/Rpl17/Rps13/Rpl37a/Rpl6/Brix1/Rps11/Mrps18c	21	MF	Down	MrgC11
MrgC11_OVA_Down	GO:0009055	electron transfer activity	14/789	40/12306	0.35	5.45894	7.39298	8.5707e-08	1.8092e-05	1.8092e-05	Ndufs4/Ndufs8/mt-Nd4/Sdhb/mt-Nd5/Uqcrh/Ndufb7/mt-Cytb/Ndufv2/Cycs/Ndufa2/mt-Nd6/Cox5a/mt-Nd1	14	MF	Down	MrgC11
MrgC11_OVA_Down	GO:0141108	transporter regulator activity	26/789	155/12306	0.167742	2.61626	5.30007	5.4929e-06	0.000797156	0.000797156	Fxyd7/Kcng1/Calm2/Camk2d/Atp1b1/Kcnab1/Snca/Lynx1/Calm1/Fgf12/Nrxn1/Cacnb4/Bcl2/Sumo1/Fgf13/Prkg1/Nos1/Fkbp1b/Ywhae/Smdt1/Ank3/Prkcb/Wnk1/Kcnip4/Scn2b/Arpp19	26	MF	Down	MrgC11
MrgC11_OVA_Down	GO:0003743	translation initiation factor activity	13/789	48/12306	0.270833	4.22418	5.85786	6.63257e-06	0.000905931	0.000905931	Eif3m/Eif2s3y/Eif2b1/Eif1a/Eif1ax/Eif3k/Eif4a2/Eif4e/Eif2s2/Eif2s1/Eif3e/Mcts1/Eif1	13	MF	Down	MrgC11
MrgC11_OVA_Down	GO:0016247	channel regulator activity	24/789	147/12306	0.163265	2.54644	4.93689	1.99527e-05	0.0025739	0.0025739	Fxyd7/Kcng1/Calm2/Camk2d/Kcnab1/Lynx1/Calm1/Fgf12/Nrxn1/Cacnb4/Bcl2/Sumo1/Fgf13/Prkg1/Nos1/Fkbp1b/Ywhae/Smdt1/Ank3/Prkcb/Wnk1/Kcnip4/Scn2b/Arpp19	24	MF	Down	MrgC11
MrgC11_OVA_Down	GO:0055106	ubiquitin-protein transferase regulator activity	10/789	33/12306	0.30303	4.72635	5.61016	2.65071e-05	0.00323944	0.00323944	Rpl5/Rpl23/Rpl11/Skp1/Rpl37/Ube2n/Rps7/Rps15/Rps20/Park7	10	MF	Down	MrgC11
MrgC11_OVA_Down	GO:0044325	transmembrane transporter binding	24/789	150/12306	0.16	2.49551	4.82337	2.81302e-05	0.00326592	0.00326592	Rims3/Calm2/Camk2d/Scn7a/Ppp1r9a/Kcnab1/S100a10/Hsp90aa1/Calm1/Fgf12/Snap25/Trappc2b/Fgf13/Negr1/Nos1/Fkbp1b/Kcnc2/Eif3e/Nptn/Ywhae/Trappc2/Htt/Ank3/Rasa1	24	MF	Down	MrgC11
P2ry1_OVA_Up	GO:0003735	structural constituent of ribosome	76/509	155/12306	0.490323	11.8544	28.2476	4.26487e-64	9.90304e-61	9.90304e-61	Rpl35/Rpl5/Rpl19/Rpl21/Rplp1/Rps16/Rps15a/Rpl35a/Rpl32/Rpl22/Rpl34/Rps24/Rpl7/Rps8/Rpl37/Rps19/Mrpl33/Rpl18/Rpl36/Rpl10a/Mrpl22/Rpl17/Rpl38/Rps2/Rpl10/Rps14/Rpl30/Fau/Rpl28/Rpl14/Rps4x/Mrpl51/Mrpl27/Rps25/Rps27a/Rps5/Rpl7a/Rps21/Rps9/Mrpl20/Rpl29/Rps20/Rps3a1/Mrpl14/Rpl18a/Rpl9/Rps13/Rps12/Mrps18c/Mrps21/Mrpl23/Rpl41/Rpl36a/Rpl31/Rps18/Rps6/Rps11/Rps29/Rpl26/Rps3/Rpl23/Mrpl21/Rplp2/Rps17/Rpl39/Rp…	76	MF	Up	P2ry1
P2ry1_OVA_Up	GO:0005198	structural molecule activity	89/509	448/12306	0.198661	4.80298	17.0322	4.62808e-37	5.3732e-34	5.3732e-34	Rpl35/Rpl5/Rpl19/Rpl21/Nefh/Rplp1/Rps16/Myl6/Rps15a/Rpl35a/Rpl32/Rpl22/Rpl34/Sptbn2/Rps24/Rpl7/Rps8/Rpl37/Rps19/Mrpl33/Rpl18/Rpl36/Rpl10a/Mrpl22/Rpl17/H2bc27/Rpl38/Rps2/Rpl10/Rps14/Rpl30/Fau/Rpl28/Rpl14/Rps4x/Mrpl51/Mrpl27/Dst/Rps25/Rps27a/Lama3/Rps5/B2m/Rpl7a/Rps21/Rps9/Mrpl20/Rpl29/Rps20/Rps3a1/Col24a1/Mrpl14/Pcolce2/Igfbp7/Rpl18a/Rpl9/Rps13/Rps12/Mrps18c/Mrps21/Mrpl23/Rpl41/Crybb3/Rpl36a/Rpl31…	89	MF	Up	P2ry1
P2ry1_OVA_Up	GO:0019843	rRNA binding	20/509	77/12306	0.25974	6.27969	9.65323	2.43469e-11	1.88445e-08	1.88445e-08	Rpl5/Rpl19/Rpl7/Rpl37/Rpl17/Rps4x/Rps5/Rps9/Mrpl20/Rpl9/Rps13/Mrps18c/Rps18/Rps11/Rps3/Rpl23/Rpl12/Rpl6/Rpl37a/Rpl11	20	MF	Up	P2ry1
P2ry1_OVA_Up	GO:0043021	ribonucleoprotein complex binding	21/509	183/12306	0.114754	2.77439	5.02323	2.2119e-05	0.00730602	0.00730602	Rpl35/Rplp1/Snrpd3/Rpl35a/Sec61g/Snrpd2/Spcs1/Tmem147/Eif3k/Snrpg/Ythdf1/Rps21/Mcts1/Srp19/Snrpd1/Rack1/Rplp2/Eif1b/Rpsa/Ndufab1/Snrpe	21	MF	Up	P2ry1
P2ry1_OVA_Up	GO:0055106	ubiquitin-protein transferase regulator activity	8/509	33/12306	0.242424	5.86105	5.80798	4.50717e-05	0.0104656	0.0104656	Rpl5/Skp1/Rpl37/Rps20/Park7/Rpl23/Rps15/Rpl11	8	MF	Up	P2ry1
P2ry1_OVA_Up	GO:0015078	proton transmembrane transporter activity	14/509	101/12306	0.138614	3.35124	4.92837	6.72628e-05	0.0130154	0.0130154	Atp6v1f/Ndufs4/Ndufa2/Atp5mg/Atp5pf/Ndufb7/Atp5mc1/Uqcrh/Atp5mf/Atp5f1e/Atp6v0e/Cox5a/Atp5pd/Ndufs8	14	MF	Up	P2ry1

### Sheet: OVA_SideBySide_CC
Cluster	ID	Description	GeneRatio	BgRatio	RichFactor	FoldEnrichment	zScore	pvalue	p.adjust	qvalue	geneID	Count	Ontology	Direction	Subtype
MrgC11_OVA_Up	GO:0043209	myelin sheath	40/898	194/12566	0.206186	2.88522	7.34115	7.83369e-10	1.0458e-06	1.0458e-06	Atp5f1a/Gsn/Sirt2/Igsf8/Pdha1/Eno2/Tuba1b/Stx4a/Hspa2/Hspa5/Immt/Eno1/Cnp/Pkm/Pdia3/Pebp1/Tkt/Ezr/Actr1a/Nefm/Ckb/Ina/Gpi1/Serinc5/Tufm/Sdha/Aco2/Tuba1a/Pgam1/Tubb4a/Vdac1/Vcp/Gdi1/Ehd1/Wdr1/Tubb4b/Atp1a3/Pacsin1/Ubc/Gnb2	40	CC	Up	MrgC11
MrgC11_OVA_Up	GO:0005764	lysosome	66/898	474/12566	0.139241	1.94844	5.83942	1.05242e-07	3.75638e-05	3.75638e-05	Calr/Prmt1/Chmp7/Cdip1/Glmp/Ctsf/Naaa/Ap1m1/Syt11/Pip4p1/Slc3a2/Naga/Neu1/Rragc/Anxa11/Anxa6/Ccdc115/Chmp1a/Vps16/Acp3/Deptor/Prkcd/Tmbim1/Psen2/Ctsd/Chmp6/Mfsd1/Laptm5/Mlc1/Ap1b1/Marchf2/Arsa/Snrnp70/Tnfaip3/H2-T23/Arrdc3/Galns/Rraga/Tmem9/Psap/Mcoln1/Vps4a/Sqstm1/Slc31a2/Plbd2/Itfg2/Gaa/Tmem79/Tmem63a/Tmem63b/Itm2c/Slc48a1/Vps33a/Fuca1/Grn/Vps11/Laptm4a/Wdr24/Slc38a7/Mcrs1/Tfeb/Pld3/H2-D1/Shkbp…	66	CC	Up	MrgC11
MrgC11_OVA_Up	GO:0005765	lysosomal membrane	45/898	276/12566	0.163043	2.28152	5.97207	1.40688e-07	3.75638e-05	3.75638e-05	Prmt1/Chmp7/Cdip1/Glmp/Ap1m1/Syt11/Pip4p1/Slc3a2/Neu1/Rragc/Anxa6/Chmp1a/Vps16/Acp3/Deptor/Tmbim1/Psen2/Ctsd/Chmp6/Mfsd1/Laptm5/Ap1b1/Marchf2/H2-T23/Rraga/Tmem9/Mcoln1/Slc31a2/Itfg2/Gaa/Tmem79/Tmem63a/Tmem63b/Itm2c/Slc48a1/Vps33a/Grn/Vps11/Laptm4a/Wdr24/Slc38a7/Tfeb/H2-D1/Hsp90ab1/Ncstn	45	CC	Up	MrgC11
MrgC11_OVA_Up	GO:0140534	endoplasmic reticulum protein-containing complex	24/898	123/12566	0.195122	2.7304	5.35006	5.33319e-06	0.00101711	0.00101711	Calr/Hspa5/P4hb/Rpn1/Ddost/Gpaa1/Pdia3/Emc10/Emc3/Piga/P4ha3/H2-T23/Dnajb11/H13/Pdia6/Tapbpl/Vcp/Pigs/Faf2/Srpra/H2-D1/P4ha2/Prkcsh/Os9	24	CC	Up	MrgC11
MrgC11_OVA_Up	GO:0005819	spindle	47/898	389/12566	0.120823	1.69071	3.83903	0.000261967	0.0394573	0.0394573	E4f1/Hdac3/Map2k5/Sirt2/Chmp7/Tbccd1/Gem/Bnip2/Hspa2/Rae1/Eml1/Kat2a/Anxa11/Eml2/Chmp1a/Aaas/Kif3a/Crmp1/Chmp6/Tubb2a/Nsun2/Katnb1/Prpf19/Nsfl1c/Emd/Cttn/Tmem9/Csnk1d/Vps4a/Tubb5/Tubb2b/Golga2/Rangap1/Nedd9/Tubb4a/Anapc7/Tacc3/Ccar2/Limk2/Anapc5/Haus4/Nudc/Tubb4b/Tubb3/Enkd1/Mcrs1/Tubg2	47	CC	Up	MrgC11
MrgC11_OVA_Up	GO:0030864	cortical actin cytoskeleton	14/898	68/12566	0.205882	2.88098	4.31458	0.000266004	0.0394573	0.0394573	Gsn/Coro1a/Actn4/Capzb/Myadm/Cap1/Cttn/Flot1/Pstpip1/Flot2/Dbn1/Dbnl/Wdr1/Rtkn	14	CC	Up	MrgC11
MrgC11_OVA_Up	GO:0015629	actin cytoskeleton	49/898	414/12566	0.118357	1.65621	3.76654	0.000318088	0.0404752	0.0404752	Gsn/Actr3/Carmil2/Grhl3/Coro1b/Arpc1b/Coro1a/Actn4/Sh3gl1/Vps16/Bag3/Ctnna2/Dctn2/Crmp1/Jup/Capzb/Ahnak/Ezr/Myadm/Actr1a/Coro1c/Cap1/Dnaja3/Cttn/Dmtn/Csnk1d/Flot1/Avil/Mical1/Cnn3/Cdc42ep4/Pstpip1/Stoml2/Tmem63b/Tmod1/Flot2/Samd14/Csrp1/Dbn1/Dbnl/Actr1b/Vps11/Apbb3/Wdr1/Rtkn/Arhgap36/Bcar1/Rac3/Pknox2	49	CC	Up	MrgC11
MrgC11_OVA_Down	GO:0098803	respiratory chain complex	67/824	92/12566	0.728261	11.106	25.7717	1.87527e-59	2.50348e-56	2.50348e-56	Cox6b1/Sdhd/Atp5mk/Uqcr10/Ndufs4/Ndufb3/Atp5pb/Ndufab1/Ndufa12/Atp5mc3/Uqcrq/Ndufs8/Atp5mj/Ndufb11/Ndufs5/mt-Nd4/Ndufb10/Cox8a/Ndufb4/Ndufa8/Ndufs6/Sdhb/Ndufv3/Cox4i1/mt-Nd5/Uqcrh/Ndufb7/Atp5f1e/mt-Cytb/Cox6a1/Ndufb6/Ndufb8/Cox6c/Ndufa7/Uqcr11/Atp5mc1/Ndufa13/Ndufv2/Ndufb9/Ndufc2/Atp5po/Coxfa4/Atp5mg/Cox7a2/Ndufb5/Atp5pd/Stmp1/Ndufa1/Uqcrb/Ndufa6/Atp5pf/Ndufa5/Ndufaf2/Atp5me/Ndufa2/Ndufc1/mt-Nd6/…	67	CC	Down	MrgC11
MrgC11_OVA_Down	GO:0005743	mitochondrial inner membrane	124/824	484/12566	0.256198	3.90702	17.2773	2.66866e-42	1.38257e-39	1.38257e-39	Cox6b1/Sdhd/Atp5mk/Uqcr10/Mrpl48/Timm13/Tmem65/Ndufs4/Ndufb3/Atp5pb/Dnajc15/Ndufab1/Mrpl33/Mrpl42/Ndufa12/Chchd1/Uqcrq/Mgst1/Ndufs8/Micos10/Ldhb/Ndufb11/Mrpl27/Mrpl35/Ndufs5/mt-Nd4/Ndufb10/Cox8a/Snca/Ndufb4/Vdac3/Timm8b/Ndufa8/Ndufs6/Mrpl23/Sdhb/Ndufv3/Higd1a/Apoo/Cox4i1/Timm21/mt-Nd5/Uqcrh/Ndufb7/Mrpl30/Uqcc3/Atp5f1e/mt-Cytb/Cox6a1/Tmem256/Higd2a/Hsd17b10/Ndufb6/Romo1/Timm17a/Mrpl13/Ndufb8/Mrps1…	124	CC	Down	MrgC11
MrgC11_OVA_Down	GO:0044391	ribosomal subunit	73/824	168/12566	0.434524	6.62649	19.4487	3.10691e-42	1.38257e-39	1.38257e-39	Rpl5/Rps27l/Mrpl48/Rpl19/Mrpl33/Rpl36a/Mrpl42/Rps26/Rps28/Rpl41/Rpl23a/Rplp2/Rps8/Rps5/Rpl23/Rps4x/Rps17/Mrpl27/Mrpl35/Rpl18/Fau/Rps24/Rps21/Mrpl23/Rpl28/Rpl9/Rps15a/Mrpl30/Rpl11/Rpl7/Rps27a/Zcchc17/Mrpl13/Mrps17/Npm1/Rps23/Rpl37/Rpl36/Rpl31/Rps25/Mrpl22/Mrpl20/Mrpl15/Rps7/Rpl17/Rps15/Rps13/Rps19/Rpl26/Rpl32/Mrpl41/Mrps14/Mrpl51/Rps3a1/Rpl37a/Rpl6/Mrps33/Rpl29/Rps20/Rpl18a/Mrpl52/Rps11/Mrps18c/Rp…	73	CC	Down	MrgC11
MrgC11_OVA_Down	GO:0005840	ribosome	81/824	220/12566	0.368182	5.61477	18.2925	2.74353e-40	9.15653e-38	9.15653e-38	Rpl5/Rps27l/Mrpl48/Rpl19/Mrpl33/Rpl36a/Mrpl42/Rps26/Rps28/Chchd1/Rpl41/Rpl22l1/Rpl23a/Psma6/Rplp2/Rps8/Rps5/Rpl23/Rps4x/Rps17/Mrpl27/Mrpl35/Snca/Rpl18/Fau/Rps24/Rps21/Mrpl23/Rpl28/Rpl9/Rps15a/Mrpl30/Rpl11/Rpl7/Mt3/Rps27a/Zcchc17/Mrpl13/Mrps17/Npm1/Rps23/Rpl37/Rpl36/Rpl31/Rps25/Mrpl22/Mrpl20/Mrpl15/Rps7/Rpl17/Dmd/Rps15/Rps13/Rps19/Rpl26/Rpl32/Mrpl41/Mrps14/Mrpl51/Rps3a1/Rpl37a/Rpl6/Mrps33/Rpl29/Rp…	81	CC	Down	MrgC11
MrgC11_OVA_Down	GO:0022626	cytosolic ribosome	52/824	110/12566	0.472727	7.20909	17.3264	1.41196e-32	2.69282e-30	2.69282e-30	Rpl5/Rps27l/Rpl19/Rpl36a/Rps26/Rps28/Rpl41/Rpl23a/Rplp2/Rps8/Rps5/Rpl23/Rps4x/Rps17/Rpl18/Fau/Rps24/Rps21/Mrpl23/Rpl28/Rpl9/Rps15a/Rpl11/Rpl7/Rps27a/Zcchc17/Rps23/Rpl37/Rpl36/Rpl31/Rps25/Rps7/Rpl17/Rps15/Rps13/Rps19/Rpl26/Rpl32/Rps3a1/Rpl37a/Rpl6/Rpl29/Rps20/Rpl18a/Rps11/Rpl35/Rps6/Rps29/Rpl39/Rpl38/Apod/Rpl35a	52	CC	Down	MrgC11
MrgC11_OVA_Down	GO:1902495	transmembrane transporter complex	94/824	364/12566	0.258242	3.93819	15.0691	2.75073e-32	4.59027e-30	4.59027e-30	Cox6b1/Atp5mk/Atp6v1f/Uqcr10/Unc80/Ndufs4/Kcng1/Calm2/Chrnb3/Ndufb3/Atp5pb/Ndufab1/Ndufa12/Atp1b1/Atp5mc3/Uqcrq/Scn7a/Ndufs8/Hcn1/Atp5mj/Ndufb11/Ndufs5/mt-Nd4/Ndufb10/Cox8a/Kcnab1/Ndufb4/Ndufa8/Ndufs6/Ndufv3/Chrna3/Cox4i1/mt-Nd5/Uqcrh/Atp6ap2/Ndufb7/Olfm3/Atp5f1e/mt-Cytb/Calm1/Cox6a1/Ndufb6/Cacnb4/Ndufb8/Atp6v1d/Cox6c/Ndufa7/Uqcr11/Snap25/Mpc2/Sumo1/Atp5mc1/Ndufa13/Ndufv2/Ndufb9/Ndufc2/Fkbp1b/Atp…	94	CC	Down	MrgC11
MrgC11_OVA_Down	GO:0043209	myelin sheath	34/824	194/12566	0.175258	2.67268	6.21968	1.18392e-07	6.32214e-06	6.32214e-06	Septin7/Gstm1/Calm2/Atp5pb/Tagln3/Dpysl2/Atp1b1/Ldhb/Mdh1/Cdc42/Mbp/Plcb1/Hsp90aa1/Ppia/Calm1/Cox6a1/Rps27a/Prdx1/Bcl2/Syn2/Snap25/Ndufv2/Gnb1/Atp5po/Gpm6b/Atp5pd/Mif/Cycs/Cntn1/Cox5a/Car2/Cox5b/Atp5f1c/Cryab	34	CC	Down	MrgC11
P2ry1_OVA_Up	GO:0044391	ribosomal subunit	81/531	168/12566	0.482143	11.4098	28.5317	9.03883e-67	1.20668e-63	1.20668e-63	Rpl35/Rpl5/Rpl19/Rpl21/Rplp1/Rps16/Rps15a/Rpl35a/Rpl32/Rpl22/Rpl34/Rps24/Rpl7/Rps8/Rpl37/Rps19/Mrpl33/Rpl18/Rpl36/Rpl10a/Mrpl22/Rpl17/Rpl38/Rps2/Rpl10/Rps14/Rpl30/Fau/Rpl28/Rpl14/Rps4x/Mrpl51/Mrpl27/Rps25/Rps27a/Mrpl48/Rps5/Rpl7a/Rps21/Rps9/Mrpl20/Rpl29/Rps20/Rps3a1/Mrpl14/Rpl18a/Rpl9/Rps13/Rps12/Rack1/Mrps18c/Mrps21/Mrpl23/Rpl41/Mrpl42/Rpl36a/Rpl31/Rps18/Rps6/Rps11/Rps29/Rpl26/Rps3/Rpl23/Mrpl21/…	81	CC	Up	P2ry1
P2ry1_OVA_Up	GO:0022626	cytosolic ribosome	66/531	110/12566	0.6	14.1989	29.2045	7.55352e-63	5.04198e-60	5.04198e-60	Rpl35/Rpl5/Rpl19/Rpl21/Rplp1/Rps16/Rps15a/Rpl35a/Rpl32/Rpl22/Rpl34/Rps24/Rpl7/Rps8/Rpl37/Rps19/Rpl18/Rpl36/Rpl10a/Rpl17/Rpl38/Rps2/Rpl10/Rps14/Rpl30/Fau/Rpl28/Rpl14/Rps4x/Rps25/Rps27a/Rps5/Rpl7a/Rps21/Rps9/Rpl29/Rps20/Rps3a1/Rpl18a/Rpl9/Rps13/Rps12/Mrpl23/Rpl41/Rpl36a/Rpl31/Rps18/Rps6/Rps11/Rps29/Rpl26/Rps3/Rpl23/Rplp2/Rps17/Rpl39/Rpsa/Rps15/Rps23/Rpl27/Rpl12/Rpl6/Rpl37a/Rps28/Rps26/Rpl11	66	CC	Up	P2ry1
P2ry1_OVA_Up	GO:0005840	ribosome	84/531	220/12566	0.381818	9.03564	25.2566	6.58318e-59	2.92951e-56	2.92951e-56	Rpl35/Rpl5/Psma6/Rpl19/Rpl21/Rplp1/Rps16/Rps15a/Rpl35a/Rpl32/Rpl22/Rpl34/Rps24/Rpl7/Rps8/Rpl37/Rps19/Mrpl33/Mt3/Rpl18/Rpl36/Rpl10a/Mrpl22/Rpl17/Rpl38/Rps2/Rpl10/Rps14/Rpl30/Fau/Rpl28/Rpl14/Rps4x/Mrpl51/Mrpl27/Rps25/Rps27a/Mrpl48/Rps5/Rpl7a/Rps21/Rps9/Mrpl20/Rpl29/Rps20/Rps3a1/Mrpl14/Rpl18a/Rpl9/Rps13/Rps12/Rack1/Mrps18c/Mrps21/Mrpl23/Rpl41/Mrpl42/Rpl36a/Rpl31/Rps18/Rps6/Rps11/Rps29/Rpl26/Rps3/Rpl…	84	CC	Up	P2ry1
P2ry1_OVA_Up	GO:0098803	respiratory chain complex	46/531	92/12566	0.5	11.8324	21.9039	6.24781e-39	1.39014e-36	1.39014e-36	Ndufs4/Ndufb3/Ndufa2/Ndufa3/Cox6c/Ndufa7/Atp5mg/Ndufb6/Ndufv3/Cox8a/Atp5pf/Ndufa6/Cox4i1/Ndufb7/Ndufs6/Coxfa4/Atp5mc1/Cox6a1/Cox5b/Ndufs5/Cox7a2/Uqcrq/Ndufa13/Ndufa1/Stmp1/Uqcrh/Uqcr10/Uqcr11/Ndufa8/Ndufc1/Cox6b1/Atp5mf/Ndufa11/Atp5f1e/Cox5a/Cox7c/Atp5pd/Ndufb1/Ndufb4/Cox7b/Ndufab1/Atp5mj/Ndufa5/Atp5mk/Ndufa12/Ndufs8	46	CC	Up	P2ry1
P2ry1_OVA_Up	GO:0005743	mitochondrial inner membrane	79/531	484/12566	0.163223	3.86264	13.4904	4.19443e-26	6.22173e-24	6.22173e-24	Timm13/Ndufs4/Ndufb3/Ndufa2/Ndufa3/Cox6c/Ndufa7/Atp5mg/Pet100/Ndufb6/Ndufv3/Cox8a/Atp5pf/Coq7/Ndufa6/Cox4i1/Ndufb7/Ndufs6/Coxfa4/Romo1/Atp5mc1/Mrpl33/Cox6a1/Mrpl22/Cox5b/Timm10/Smdt1/Mrpl51/Ndufs5/Mrpl27/Mrpl48/Cox7a2/Uqcrq/Ndufa13/Lgals3/Timm8b/Ndufa1/Stmp1/Mrpl20/Mrpl14/Uqcrh/Uqcr10/Coa3/Pam16/Uqcr11/Ndufa8/Ndufc1/Cox6b1/Mrps18c/Mrps21/Atp5mf/Mrpl23/Ndufa11/Sqor/Mrpl42/Atp5f1e/Mgst1/Cox5a/Mpc1/…	79	CC	Up	P2ry1
P2ry1_OVA_Up	GO:1902495	transmembrane transporter complex	54/531	364/12566	0.148352	3.51071	10.2103	3.86206e-16	4.29655e-14	4.29655e-14	Atp6v1f/Ndufs4/Ndufb3/Ndufa2/Ndufa3/Cox6c/Ndufa7/Atp5mg/Ndufb6/Ndufv3/Cox8a/Atp5pf/Ndufa6/Cox4i1/Ndufb7/Ndufs6/Cacna2d1/Scn8a/Coxfa4/Atp5mc1/Cox6a1/Cox5b/Akap6/Smdt1/Ndufs5/Cox7a2/Uqcrq/Ndufa13/Fkbp1b/Ndufa1/Uqcrh/Uqcr10/Uqcr11/Ndufa8/Ndufc1/Cox6b1/Atp5mf/Ndufa11/Atp5f1e/Atp6v0e/Cox5a/Cox7c/Atp5pd/Ndufb1/Ndufb4/Cox7b/Ndufab1/Hcn1/Atp5mj/Scn7a/Ndufa5/Atp5mk/Ndufa12/Ndufs8	54	CC	Up	P2ry1
P2ry1_OVA_Down	GO:0043209	myelin sheath	21/465	194/12566	0.108247	2.92524	5.2974	1.02309e-05	0.0136583	0.0136583	Vcp/Pdha1/Itgb1/Pgam1/Cnp/Ckmt1/Atp5f1a/Tuba1a/Wdr1/Gdi1/Gpi1/Msn/Phgdh/Sdha/Aco2/Immt/Atp5f1b/Eno1/Dlat/Hspa9/Atp1a3	21	CC	Down	P2ry1
